# REN-former prioritizes candidate regulators of kidney disease-state transitions through single-cell foundation modeling and human genetics

**DOI:** 10.64898/2026.09.10.746481

**Authors:** Imari Mimura, Sosuke Hosokawa, Yosuke Hirakawa, Toshinaru Kawakami, Yu Kurata, Masamichi Ito, Tetsuhiro Tanaka, Satoshi Kodera, Norihiko Takeda, Masaomi Nangaku

**Affiliations:** Division of Nephrology and Endocrinology, Graduate School of Medicine, The University of Tokyo, Tokyo, JAPAN; Organ Pathophysiology Program, The University of Tokyo, Tokyo, JAPAN; Department of Information and Communication Engineering, Graduate School of Information Science and Technology, The University of Tokyo, Tokyo, JAPAN; Department of Cardiovascular Medicine, Graduate School of Medicine, The University of Tokyo, Tokyo, JAPAN; Department of Nephrology, Rheumatology and Endocrinology, Tohoku University Graduate School of Medicine

**Keywords:** Geneformer, single-cell RNA sequencing, foundation model, proximal tubule, in silico perturbation, AKI-to-CKD transition

## Abstract

**Background:** Acute kidney injury (AKI)-to-chronic kidney disease (CKD) transition is associated with dynamic changes in tubular cell state. However, conventional single-cell transcriptomic analyses primarily identify genes differentially expressed between disease states and do not directly evaluate genes associated with directional state transitions.

**Methods:** We developed REN-former by fine-tuning Geneformer using the GSE183276 single-cell RNA-sequencing dataset from 45 participants representing Normal Reference, AKI, and CKD. In silico gene deletion and overexpression analyses estimated directional transcriptomic shifts in proximal tubular cells. Candidates were evaluated using summary-data-based Mendelian randomization (SMR), colocalization and expression analysis in additional KPMP participants not included in GSE183276.

**Results:** REN-former achieved recall values of 0.99, 0.80, and 0.79 for Normal Reference, AKI, and CKD, respectively. In silico perturbation analyses identified distinct gene programs associated with transitions from Normal Reference to AKI, from Normal Reference to CKD, from AKI to CKD, and from CKD to Normal Reference. Conventional analysis showed metabolic suppression and increased inflammatory and stress-response activation. Six genes—*IFITM3, CALR, TTR, CALM1, MUC13,* and *RPL13*—met the prespecified SMR, HEIDI, and directional-concordance criteria, and colocalization supported *IFITM3, CALR, TTR,* and *CALM1*.In additional KPMP data, *IFITM3* was higher, whereas *TTR* and *CALM1* were lower, in CKD proximal tubules; *CALR* did not differ significantly. The observed expression changes were concordant with the REN-former-predicted directions for *TTR* and *CALM1* but discordant for *IFITM3*.

**Conclusion:** REN-former provides a framework for prioritizing candidate regulators of kidney disease-associated cell states by integrating predicted perturbation effects with human genetic and transcriptomic evidence.
