## Supplementary Table2 for "REN-former prioritizes candidate regulators of kidney disease-state transitions through single-cell foundation modeling and human genetics"

### Sheet: ST2.AKI-to-CKD deletion
No.	Biological process	Genes
1	cell adhesion	FRAS1, NF1, LILRB4, NPTN, HLA-E, ARID2, ICAM4, RC3H1, CX3CR1, PKN2, TNFSF14, LAMA5, COL14A1, NTN4, SFN, SRCIN1, CD6, ITGB4, DLG1, SMARCA4, ROBO1, MAD2L2, DAPK3, DSG2, DUSP10, ACTN4, CELSR2, ZYX, PSMB8, IL12RB1, F11R, TRIM29, SDC4, CSTA, MYH9, SIRPA, PIK3R6, TSPAN11, HLA-DQB1, EPHB4, FPR2, ADAM23, CD58, HLA-DOA, LILRB2, ANOS1, IGSF11, CRTAM, THBS1, YTHDF2, COL6A1, HLA-DRA, IL12A, PCDH18, TMX1, CLD…
2	localization	CECR2, MYO1H, HRC, NUP50, NCBP1, RNF13, KCNA2, WDR19, OSBP2, LILRB4, SCYL2, ICAM4, AUP1, KISS1R, SDC1, NGFR, GGCX, SLC37A4, SFN, CRIPT, SLC16A7, ATG16L2, SLC44A1, SCNN1A, MX1, PLLP, SFXN2, TMED9, CLCN7, CD2AP, CD38, LYSET, TFEB, CACNA2D3, DERL1, SLCO4C1, TM7SF3, HMMR, SRCIN1, CD6, OS9, TCN2, FAM3B, GPR137B, SLC25A32, SLC6A8, EEA1, DLG1, HSPG2, MAN1A1, SGO1, SARAF, SCN3A, CUL3, OCIAD1, LEPROTL1, P…
3	glycoprotein metabolic process	ITM2C, ALG12, MAN1A1, NAGLU, B4GAT1, CHPF2, BMPR2, ITM2B, CHST14, B4GALT1, GOLGA2, MAN1B1, ALG1, B4GALT4, NCCRP1, HEXB, PLCB1, XYLT1, EDEM3, NDST3, EXTL2, CST3, SLC39A8, ALG2, HS3ST3A1, GALNT11, FKRP, TMTC4, SLC35A1, HYAL4, SGSH, DPM3, GALNT12, TUSC3, KRTCAP2, DERL3, EXTL3, LARGE1, GAL3ST4, GALNT14, GALNT8, TMEM260, POFUT1, PRKCSH, POMT1, ADAMTS12, HS3ST1, BACE2, RNF103, ADAMTS7, TMTC3, LARGE2, S…
4	multicellular organism development	ITM2C, FRAS1, NF1, KCNA2, WT1, RBBP7, LILRB4, PLEKHG4, NPTN, CAPG, SCYL2, HLA-E, SPEN, DPF3, ARID2, HIF1AN, RC3H1, CX3CR1, KISS1R, IGSF21, LAMA5, NGFR, GGCX, NTN4, AHDC1, SFN, EFNA2, CRIPT, PLLP, SOSTDC1, PTK6, CD38, MBOAT2, BAAT, TFEB, SRCIN1, UGT1A5, MYDGF, GPR137B, ITGB4, DLG1, HSPG2, LDHA, SMARCA4, SETX, ROBO1, CUL3, RASGRF1, HES7, MAD2L2, P2RX7, DSG2, NAGLU, DUSP10, CELSR2, PSMB8, OXCT1, IL1…
5	signal transduction	RPS6KC1, ITM2C, HRC, FOXM1, RNF13, NF1, RAB33A, SPATA13, RBBP7, LILRB4, PLEKHG4, NPTN, SCYL2, HLA-E, SPEN, HUNK, GMDS, ICAM4, HIF1AN, RC3H1, PPM1E, CX3CR1, PKN2, KISS1R, TNFSF14, LAMA5, ANKRD6, MECOM, NGFR, SFN, EFNA2, MX1, SOSTDC1, CAB39L, PTK6, CD2AP, CD38, DERL1, CD6, OS9, MYDGF, FAM3B, GPR137B, WWC2, EEA1, ITGB4, DLG1, BCL9L, GUCA1C, LRRC14, SMARCA4, CD3D, TNFAIP8, ROBO1, CUL3, OCIAD1, TNFRSF…
6	cellular localization	NUP50, NCBP1, WDR19, SCYL2, AUP1, SDC1, NGFR, GGCX, SFN, CRIPT, MX1, SFXN2, TMED9, LYSET, DERL1, OS9, EEA1, DLG1, CUL3, LEPROTL1, P2RX7, TARDBP, ERLEC1, PEX2, THOC1, ACTN4, EXOC4, NUP214, OXCT1, CACNG4, F11R, MAL, SDC4, BCAP29, NXF1, FMR1, STX1B, REPS2, ARHGAP21, HOOK3, VPS13A, SEC63, AP3S2, SSR1, ZFYVE16, CALM3, PTPRN2, AP3B2, GOLGA2, IKBKB, CTAGE4, TIMM17A, EXOC6B, TINAGL1, PIGR, TRPM5, NPC2, C…
7	regulation of cell communication	ITM2C, HRC, FOXM1, RNF13, NF1, SPATA13, RBBP7, LILRB4, PLEKHG4, NPTN, SCYL2, HIF1AN, RC3H1, CX3CR1, KISS1R, IGSF21, TNFSF14, ANKRD6, MECOM, NGFR, GGCX, SOSTDC1, PTK6, CD2AP, CD38, TM7SF3, MYDGF, GPR137B, WWC2, DLG1, BCL9L, HSPG2, GUCA1C, LRRC14, SMARCA4, TNFAIP8, ROBO1, CUL3, OCIAD1, LEPROTL1, RASGRF1, CDKN1C, UACA, MAD2L2, P2RX7, TARDBP, DAPK3, RASA4B, DUSP10, FSTL1, ACTN4, ARHGAP39, OXCT1, CACN…
8	regulation of signaling	ITM2C, FOXM1, RNF13, NF1, SPATA13, RBBP7, LILRB4, PLEKHG4, NPTN, SCYL2, HIF1AN, RC3H1, CX3CR1, KISS1R, IGSF21, TNFSF14, ANKRD6, MECOM, NGFR, GGCX, SOSTDC1, PTK6, CD2AP, CD38, TM7SF3, MYDGF, GPR137B, WWC2, DLG1, BCL9L, HSPG2, GUCA1C, LRRC14, SMARCA4, TNFAIP8, ROBO1, CUL3, OCIAD1, LEPROTL1, RASGRF1, CDKN1C, UACA, MAD2L2, P2RX7, TARDBP, DAPK3, RASA4B, DUSP10, FSTL1, ACTN4, ARHGAP39, OXCT1, CACNG4, I…
9	cell development	CFAP157, ITM2C, NF1, WT1, OSBP2, LILRB4, PLEKHG4, NPTN, SCYL2, SPEN, ARID2, RC3H1, CX3CR1, KISS1R, MECOM, SDC1, NTN4, TUBB8, EFNA2, PTK6, CD38, SRCIN1, GPR137B, SMARCA4, CD3D, SETX, ROBO1, RASGRF1, WEE2, HES7, NBEAL2, DUSP10, ZDBF2, ACTN4, CELSR2, PSMB8, IL12RB1, F11R, SKI, BMPR2, MTURN, XRCC6, CHRNB1, EFNA4, GFI1, MYH9, TUBA8, LHX6, SLC25A46, MELK, FMR1, STX1B, PIK3R6, YTHDC2, GLUL, KAT6A, FPR2,…
10	regulation of cell migration	NF1, SPATA13, RBBP7, ARID2, CX3CR1, LAMA5, NGFR, SRCIN1, ROBO1, DAPK3, DUSP10, ACTN4, BMPR2, SDC4, GLUL, MITF, FPR2, THBS1, IL12A, DOCK4, NR2F2, EPHA4, VTN, GRB7, SEMA6D, CD63, FGF1, DDRGK1, AMOTL2, ACTG1, ADGRG1, MMP7, SIN3A, PRKG1, PLCB1, HDAC2, MYLK, PPP2R3A, ABCC8, AIRE, RTN4, ARF6, ACKR3, TACSTD2, HDAC1, VEGFD, SAP30, CBLL1, EMC10, MACF1, ADORA3, EFNA1, ZNF580, TNFRSF18, RHOA, GPR183, HYAL2,…
11	regulation of multicellular organismal process	HRC, FOXM1, NF1, KCNA2, WT1, RBBP7, LILRB4, NPTN, HLA-E, SPEN, ARID2, RC3H1, ZNF750, CX3CR1, KISS1R, TNFSF14, LAMA5, GGCX, SFN, PLLP, SOSTDC1, CD38, MBOAT2, CACNA2D3, CD6, MYDGF, GPR137B, WWC2, DLG1, BCL9L, HSPG2, SMARCA4, ROBO1, CUL3, TNFRSF4, HES7, MAD2L2, P2RX7, DAPK3, DSG2, DUSP10, PSMB8, IL12RB1, F11R, SKI, BMPR2, MTURN, SDC4, XRCC6, LCAT, FMR1, SIRPA, STX1B, MAPKBP1, PIK3R6, CYP2J2, GLUL, K…
12	regulation of locomotion	NF1, SPATA13, RBBP7, ARID2, CX3CR1, PKN2, LAMA5, NGFR, SRCIN1, ROBO1, DAPK3, DUSP10, ACTN4, BMPR2, SDC4, GLUL, MITF, FPR2, THBS1, IL12A, DOCK4, NR2F2, EPHA4, VTN, GRB7, SEMA6D, CD63, FGF1, DDRGK1, AMOTL2, ACTG1, SPINT2, ADGRG1, MMP7, SIN3A, PRKG1, PLCB1, HDAC2, MYLK, PPP2R3A, ABCC8, AIRE, RTN4, ARF6, ACKR3, TACSTD2, HDAC1, VEGFD, SAP30, CBLL1, EMC10, MACF1, ADORA3, EFNA1, ZNF580, TNFRSF18, RHOA, …
13	regulation of cell adhesion	NF1, LILRB4, HLA-E, ARID2, RC3H1, TNFSF14, LAMA5, SFN, CD6, SMARCA4, MAD2L2, DAPK3, DSG2, DUSP10, ACTN4, CELSR2, PSMB8, IL12RB1, F11R, SDC4, SIRPA, PIK3R6, HLA-DQB1, HLA-DOA, LILRB2, CRTAM, THBS1, YTHDF2, HLA-DRA, IL12A, TMX1, EPHA4, VTN, EPCAM, RUNX1, SART1, LAPTM5, OPA1, IL12RB2, TENM3, CD63, HLA-DPA1, TYK2, ACTG1, SPINT2, ERBB2, ADGRG1, PKP4, PRKG1, BTLA, HLA-DRB1, LOXL3, ACTL6A, NDNF, TACSTD2…
14	regulation of localization	HRC, KCNA2, LILRB4, KISS1R, SDC1, NGFR, GGCX, SFN, CRIPT, PLLP, CD2AP, CD38, LYSET, TM7SF3, OS9, GPR137B, DLG1, SARAF, P2RX7, TARDBP, ERLEC1, ORMDL3, DSG2, ACTN4, NUP214, OXCT1, CACNG4, CCT3, SDC4, FMR1, CCT4, SIRPA, STX1B, GLUL, TRIAP1, FPR2, PPT1, C4B, LILRB2, MIDN, THBS1, ZFYVE16, CALM3, IL12A, PTPRN2, TMX1, CLDN10, VTN, TRPM5, SIGMAR1, AHI1, CLU, VPS18, CPSF6, SCIN, CD63, STXBP4, SYT8, TYK2, …
15	response to endoplasmic reticulum stress	AUP1, TMEM259, UBXN4, DERL1, OS9, MAN1A1, RASGRF1, FAM8A1, TARDBP, ERLEC1, MAP3K20, MARCKS, UBXN8, THBS1, TMX1, NIBAN1, EIF2S1, DNAJC10, SIGMAR1, MAN1B1, CLU, OPA1, PDIA6, DDRGK1, NCCRP1, DNAJB12, CCDC47, ATP2A2, PRKN, EDEM3, RHBDD2, ATF4, ERO1A, P4HB, TMTC4, TOR1A, CREBRF, RASGRF2, DERL3, TXNDC12, ATP2A1, HYOU1, RNF103, MBTPS1, TMTC3, AMFR, PDIA3, TP53, PDIA2, DNAJC3, CDK5RAP3, FBXO44, UBE2J2, C…
16	regulation of response to stimulus	ITM2C, FOXM1, RNF13, NF1, SPATA13, RBBP7, LILRB4, PLEKHG4, NPTN, SCYL2, HLA-E, DPF3, ARID2, HIF1AN, RC3H1, CX3CR1, TNFSF14, ANKRD6, MECOM, SFN, TMEM259, SOSTDC1, PTK6, CD2AP, CD38, MYDGF, GPR137B, ZMPSTE24, WWC2, DLG1, BCL9L, GUCA1C, LRRC14, SMARCA4, CD3D, TNFAIP8, ROBO1, CUL3, OCIAD1, LEPROTL1, RASGRF1, CDKN1C, UACA, MAD2L2, P2RX7, DAPK3, RASA4B, DSG2, DUSP10, FSTL1, ACTN4, ARHGAP39, CACNG4, IL1…
17	locomotion	NF1, SPATA13, RBBP7, ARID2, CX3CR1, PKN2, LAMA5, NGFR, SRCIN1, ROBO1, DAPK3, DUSP10, ACTN4, FPR1, BMPR2, SDC4, GLUL, MITF, FPR2, ANOS1, THBS1, IL12A, DOCK4, S100A4, NR2F2, EPHA4, VTN, GRB7, CCRL2, SEMA6D, CD63, FGF1, PIK3C2G, DDRGK1, AMOTL2, ACTG1, SPINT2, ADGRG1, PLA2G6, MMP7, SIN3A, PRKG1, PLCB1, HDAC2, MYLK, PPP2R3A, ABCC8, AIRE, RTN4, ARF6, ACKR3, TACSTD2, HDAC1, VEGFD, SAP30, CBLL1, EMC10, M…
18	cell junction organization	NF1, CX3CR1, PKN2, IGSF21, LAMA5, CRIPT, CD2AP, CACNA2D3, SRCIN1, ITGB4, DLG1, DAPK3, DSG2, ARHGAP39, F11R, SPTBN2, SDC4, CHRNB1, CC2D1A, TSPAN11, SDC2, LILRB2, IGSF11, THBS1, IKBKB, DOCK4, EPHA4, SIGMAR1, MRTFB, TENM3, ACTG1, ADGRG1, OCLN, MYH10, FRMPD2, EGLN1, PKP4, PPFIA4, MAP2K4, ANK2, ABCC8, DBN1, GJD3, GABRG1, DNM3, RTN4, ARF6, ELMO1, SORT1, SYNGAP1, MACF1, PRKCI, ACTN1, EFNA1, RHOA, SHISA6…
19	positive T cell selection	CD3D, IL12RB1, OPA1, LOXL3, LY9, IL23A, TBX21, CD3E, CTSL, JAK1, ZAP70, CD69, IRF4, SOCS3, CD3G, IL6ST, LGALS1, SLAMF6, MTOR, BRD4, THEMIS, PTPN2, TNFSF18, ZFPM1
20	cell migration	NF1, SPATA13, RBBP7, ARID2, CX3CR1, PKN2, LAMA5, NGFR, NTN4, PTK6, CD2AP, SRCIN1, WWC2, ITGB4, ROBO1, CUL3, DAPK3, DUSP10, FSTL1, ACTN4, F11R, BMPR2, SDC4, MYH9, LHX6, SIRPA, GLUL, MITF, EPHB4, FPR2, CD248, CRTAM, THBS1, IL12A, DOCK4, NR2F2, EPHA4, VTN, GRB7, CCRL2, SEMA6D, CD63, FGF1, PIK3C2G, DDRGK1, HEXB, AMOTL2, ACTG1, P2RY1, ADGRG1, OCLN, MMP7, IGFBP6, SIN3A, PRKG1, PLCB1, HDAC2, DEPDC1B, MY…
21	response to chemical	WT1, RBBP7, LILRB4, RC3H1, PPM1E, AUP1, CX3CR1, NGFR, SCNN1A, MX1, TMEM259, PTK6, CD38, CACNA2D3, UBXN4, DERL1, CD6, OS9, UGT1A5, MAN1A1, SMARCA4, SETX, ROBO1, CUL3, TNFRSF4, LEPROTL1, CBX3, FAM8A1, P2RX7, ERLEC1, PEX2, DAPK3, RASA4B, ACTN4, PSMB8, OXCT1, CACNG4, IL12RB1, FPR1, MAP4K3, BMPR2, XRCC6, CHRNB1, GFI1, SULT1A2, LCAT, SIRPA, TP53I13, CYP2J2, YTHDC2, CSF2RA, CYP2C18, FPR2, TOP2B, CD58, C…
22	lymphocyte activation	LILRB4, HLA-E, ARID2, RC3H1, TNFSF14, CD38, CD6, SMARCA4, CD3D, TNFRSF4, MAD2L2, DUSP10, PSMB8, IL12RB1, SDC4, XRCC6, SIRPA, PIK3R6, HLA-DQB1, TOP2B, HLA-DOA, LILRB2, CRTAM, HLA-DRA, IL12A, IL21R, BANK1, RUNX1, SART1, SLC39A6, LAPTM5, PHF14, OPA1, SEMA6D, CD320, SLAMF7, IL12RB2, HLA-DPA1, TYK2, DDRGK1, ZBTB7A, RNF8, BTLA, AIRE, CD247, HLA-DRB1, SPINK5, PRKDC, SLC39A7, LOXL3, ACTL6A, PRKAA1, CAMK4…
23	regulation of lysosomal lumen pH	PPT1, TCIRG1, ATP6V1D, ATP6V0B, SLC45A2, ATP6AP2, LRRK2, ATP6V0A1, VMA21, TMEM165, SLC7A11, CLN5, LAMP1, OCA2, LAMP2, CREG1, GRN, ATP6AP1, TMEM9
24	cell projection morphogenesis	PLEKHG4, NPTN, NTN4, EFNA2, SRCIN1, ROBO1, CELSR2, BMPR2, EFNA4, SDC2, ANOS1, EPHA4, SEMA6D, TENM3, RASAL1, ACTG1, SIN3A, PRKG1, KIF5C, ARHGEF40, DBN1, YWHAH, PRKN, NGF, RTN4, PACSIN1, MACF1, EFNA1, GDNF, ADCY10, NLGN3, PGRMC1, LHX1, PLXNB1, SEMA4A, ANK3, JUP, ARHGAP33, PLXNA1, DAG1, SNX2, IGSF9, AUTS2, SLITRK5, CORO1B, PPP1R12A, PDPN, OLFM1, CHRNB2, METRN, DRD2, SMURF1, EPHA3, ITSN2, SZT2, PLXNA…
25	regulation of cell population proliferation	FOXM1, NF1, WT1, LILRB4, HLA-E, ARID2, RC3H1, CX3CR1, NGFR, CD38, CD6, MYDGF, WWC2, SMARCA4, ROBO1, CUL3, TNFRSF4, CDKN1C, PEX2, DUSP10, IL12RB1, SKI, BMPR2, SDC4, XRCC6, CSF2RA, LILRB2, CDKN2B, CRTAM, SSR1, THBS1, IL12A, CNOT7, NR2F2, CDC25B, EPHA4, EPCAM, RUNX1, CLU, LAPTM5, ERAS, PHF14, BICRAL, BIRC6, CD320, SCIN, IL12RB2, STXBP4, HLA-DPA1, TYK2, FGF1, CDKN2D, DDRGK1, NCCRP1, BCL7A, P2RY6, ERB…
26	sphingolipid metabolic process	NEU1, SPTLC2, ORMDL3, HACD4, ORMDL2, FADS3, PPT1, ELOVL6, B4GALT4, HEXB, PLA2G6, PLA2G15, HACD3, PRKAA1, ACER3, KDSR, SPTLC1, ELOVL5, LARGE1, SGPL1, PLPP3, ABCA12, ASAH1, SUMF2, PRKD3, CERS2, SGPP1, PSAP, CERS4, SMPD4, HACD2, SCARB2, HEXA, UGT8, UGCG, SMPD1, SERINC1, NEU4, ELOVL7, FA2H, CLN8, B4GALT3, ST8SIA1, B4GALT5, HACD1, ST6GALNAC3, PLPP2, ABCA2, FUT4, M6PR, GLB1, ELOVL3, ST8SIA6, TM9SF2, GA…
27	response to endogenous stimulus	WT1, RBBP7, NPTN, HIF1AN, SCNN1A, SOSTDC1, CD38, CACNA2D3, UGT1A5, BCL9L, SMARCA4, ROBO1, CUL3, LEPROTL1, CBX3, CDKN1C, FSTL1, ACTN4, ZYX, OXCT1, SKI, BMPR2, LCAT, CSF2RA, CDKN2B, CUL1, THBS1, XIAP, CALM3, IL12A, PDGFRL, NR2F2, VTN, KRT19, VWC2, VPS18, CD63, STXBP4, SRSF5, TYK2, ZNF366, FGF1, DDRGK1, P2RY1, ERBB2, ADGRG1, STAT5B, ZBTB7A, SIN3A, PLCB1, HDAC2, ABCC8, BTG2, PRMT1, TFAP2B, YWHAH, PRK…
28	glycolipid metabolic process	NEU1, SPTLC2, PIGO, B4GALT4, DPM2, HEXB, PIGS, PRKAA1, KDSR, NAGA, PIGX, GPAA1, DPM3, SPTLC1, LARGE1, GAL3ST4, SUMF2, CERS2, FUCA1, SCARB2, HEXA, UGT8, UGCG, SMPD1, PIGP, MPPE1, PIGQ, PIGT, PIGM, NEU4, FA2H, PIGU, B4GALT3, ST8SIA1, PIGK, B4GALT5, SCCPDH, ST6GALNAC3, ABCA2, FUT4, M6PR, GLB1, ST8SIA6, TM9SF2, GALC, GDPD2, PIGV, ARV1, PIGL
29	cell population proliferation	FOXM1, NF1, WT1, LILRB4, HLA-E, ARID2, RC3H1, CX3CR1, TNFSF14, MECOM, NGFR, CD38, CD6, MYDGF, WWC2, DLG1, SMARCA4, ROBO1, CUL3, TNFRSF4, CDKN1C, PEX2, DSG2, DUSP10, IL12RB1, SKI, BMPR2, SDC4, XRCC6, MELK, GLUL, CSF2RA, HOOK3, LILRB2, CDKN2B, CRTAM, SSR1, THBS1, YTHDF2, IL12A, MAP4K1, CNOT7, NR2F2, CDC25B, EPHA4, EPCAM, RUNX1, CLU, LAPTM5, ERAS, PHF14, BICRAL, BIRC6, CD320, SCIN, IL12RB2, STXBP4, …
30	regulation of developmental process	RPL21, FOXM1, NF1, WT1, RBBP7, LILRB4, NPTN, SPEN, DPF3, ARID2, HIF1AN, RC3H1, ZNF750, CX3CR1, KISS1R, LAMA5, GGCX, SFN, SOSTDC1, FADS1, MBOAT2, SRCIN1, MYDGF, GPR137B, WWC2, DLG1, BCL9L, HSPG2, SMARCA4, ROBO1, OCIAD1, WEE2, HES7, MAD2L2, SUZ12, P2RX7, DAPK3, DSG2, DUSP10, PTPRQ, PSMB8, IL12RB1, F11R, SKI, BMPR2, MTURN, XRCC6, MYH9, FMR1, PIK3R6, GLUL, KAT6A, HOOK3, SDC2, LILRB2, INO80D, CRTAM, T…
31	symbiont entry into host	TNFRSF4, F11R, MYH9, CLEC5A, MYH10, PLSCR1, HYAL2, CDK1, P4HB, DAG1, ITGAV, CXCR4, FUCA2, NECTIN2, NRP1, RPSA, SCARB2, EGFR, TNFRSF14, EPS15, SMPD1, CTSB, ILF3, CTSL, AGTR1, ITGB1, CCR5, PVR, ITGB5, SLAMF1, ITGB6, CD81, TPCN2, LAMP1, BSG, CR1, HAVCR1, LRP4, ITGA2, TRIM25, LGALS1, LGALS9, CR2, SELPLG, JPT2, MRC1, CD46, GRK2, HSPA1A, ICAM1, EXOC7, CXADR, CLDN1, DPP4, HSPA1B, SIGLEC1, SLC20A2, INSR
32	carbohydrate derivative metabolic process	ITM2C, PRPS2, ALG12, GMDS, HMMR, NEU1, DLG1, MAN1A1, LDHA, P2RX7, SPTLC2, NAGLU, B4GAT1, CHPF2, BMPR2, ITM2B, SULT1A2, CHST14, LYG1, PIGO, B4GALT1, GOLGA2, PRPSAP2, ATP5F1E, MAN1B1, ALG1, OPA1, NT5C1A, B4GALT4, NCCRP1, DPM2, HEXB, ZBTB7A, MLST8, PLCB1, XYLT1, RRM2B, PIGS, CHI3L2, PRKN, PGLYRP2, UGP2, PRKAA1, EDEM3, PFKFB2, NDST3, NUDT3, RPEL1, AK3, UCP2, EXTL2, ATP1B1, CST3, SLC39A8, NUDT2, PFKFB…
33	regulation of multicellular organismal development	NF1, WT1, LILRB4, NPTN, SPEN, ARID2, RC3H1, CX3CR1, KISS1R, LAMA5, GGCX, SFN, MBOAT2, MYDGF, GPR137B, HSPG2, SMARCA4, ROBO1, HES7, P2RX7, DSG2, DUSP10, PSMB8, IL12RB1, F11R, SKI, BMPR2, MTURN, XRCC6, FMR1, PIK3R6, GLUL, KAT6A, HOOK3, LILRB2, INO80D, CRTAM, THBS1, YTHDF2, HLA-DRA, IKBKB, EPHA4, RUNX1, SART1, OPA1, SEMA6D, SCIN, FGF1, DDRGK1, ERBB2, EGLN1, STAT5B, IPO7, TMEM176B, PLCB1, HDAC2, ABCC…
34	cellular response to interleukin-12	IL12RB1, SIRPA, IL12A, IL12RB2, TYK2, PLCB1, P4HB, CD47, STAT4
35	regulation of cell differentiation	FOXM1, NF1, RBBP7, LILRB4, NPTN, SPEN, DPF3, ARID2, HIF1AN, RC3H1, ZNF750, CX3CR1, KISS1R, SFN, SOSTDC1, FADS1, MBOAT2, GPR137B, BCL9L, SMARCA4, ROBO1, OCIAD1, WEE2, HES7, MAD2L2, SUZ12, DSG2, DUSP10, PTPRQ, PSMB8, IL12RB1, F11R, SKI, BMPR2, MTURN, XRCC6, FMR1, PIK3R6, GLUL, KAT6A, HOOK3, LILRB2, CRTAM, YTHDF2, HLA-DRA, IKBKB, EPHA4, RUNX1, SART1, SRA1, VWC2, BICRAL, OPA1, SEMA6D, SCIN, DDRGK1, B…
36	ERAD pathway	AUP1, TMEM259, UBXN4, DERL1, OS9, MAN1A1, FAM8A1, ERLEC1, UBXN8, TMX1, DNAJC10, MAN1B1, NCCRP1, DNAJB12, CCDC47, PRKN, EDEM3, RHBDD2, TOR1A, DERL3, RNF103, AMFR, FBXO44, UBE2J2, ANKZF1, XBP1, BCAP31, HSPA5, CALR, BAG6, UBAC2, SVIP, TRIM25, RNFT1, ERLIN1, HERPUD1, USP14, STT3B, SELENOS, RNF145, HM13, UBE2G2, UBXN6, ERLIN2, FAF2, SEL1L2, MAN1A2, UBE4A, HSP90B1
37	positive regulation of lymphocyte activation	LILRB4, HLA-E, ARID2, TNFSF14, CD38, CD6, SMARCA4, TNFRSF4, MAD2L2, DUSP10, IL12RB1, XRCC6, SIRPA, PIK3R6, HLA-DQB1, HLA-DOA, LILRB2, HLA-DRA, IL12A, RUNX1, SART1, OPA1, CD320, IL12RB2, HLA-DPA1, TYK2, DDRGK1, HLA-DRB1, PRKDC, ACTL6A, PRKAA1, RHOA, GPR183, FLOT2, VAV3, ARID1A, IGFBP2, CD40LG, CHRNB2, MMP14, KAT5, CCL2, IL23A, SOX13, SIRPB1, CD47, TESPA1, TNFRSF14, RHOH, CD3E, ARID1B, HLA-A, AIF1,…
38	regulation of neurotransmitter uptake	PRKN, GDNF, TOR1A, DRD2, SLC17A8, FLOT1, ITGB1, APP, GPM6B, DRD4, ATP1A2
39	regulation of programmed cell death	ITM2C, NF1, WT1, CX3CR1, TNFSF14, MECOM, NGFR, CD38, TM7SF3, MYDGF, HSPG2, TNFAIP8, TARDBP, ORMDL3, DAPK3, DSG2, FSTL1, ACTN4, MUTYH, TOP2A, MELK, MAP3K20, TRIAP1, RAD21, PPT1, CUL1, THBS1, CLEC5A, XIAP, TNFSF10, IL12A, CDK19, EIF2S1, SIGMAR1, AHI1, CLU, LAPTM5, BIRC6, OPA1, SCIN, SET, CDKN2D, DDRGK1, ERBB2, ADGRG1, EGLN1, ZBTB7A, MLST8, HDAC2, BNIP2, PTPMT1, BTG2, PRMT1, TFAP2B, STK3, PRKN, NGF,…
40	choline transport	SLC44A1, SLC44A3, SLC44A2, SLC35F3, SLC35F5, SLC44A5, SLC25A48, SLC44A4, SLC5A7, SLC22A2, SEC14L1, FLVCR1
41	positive regulation of immune system process	LILRB4, HLA-E, ARID2, RC3H1, CX3CR1, TNFSF14, CD38, CD6, LRRC14, SMARCA4, CD3D, TNFRSF4, MAD2L2, P2RX7, DUSP10, IL12RB1, FPR1, XRCC6, GFI1, SIRPA, PIK3R6, HLA-DQB1, FPR2, PPT1, C4B, HLA-DOA, LILRB2, CRTAM, THBS1, XIAP, HLA-DRA, IL12A, IKBKB, CLEC4E, AIM2, BANK1, RUNX1, SART1, CLU, SLC39A6, LAPTM5, OPA1, CD320, IL12RB2, HLA-DPA1, TYK2, DDRGK1, PLA2G6, SIN3A, CD59, IRF2, CD247, C6, HLA-DRB1, PRKDC,…
42	antigen processing and presentation of exogenous peptide antigen	HLA-E, HLA-DQB1, HLA-DOA, HLA-DRA, IKBKB, HLA-DPA1, HLA-DRB1, MFSD6, LGMN, CTSS, CTSF, HLA-A, CTSD, CTSL, HLA-DPB1, HLA-DMA, HLA-DMB, LNPEP, HLA-B, HLA-C, HLA-DOB
43	protein localization to organelle	NUP50, WDR19, LILRB4, AUP1, NGFR, CRIPT, OS9, GPR137B, DLG1, TARDBP, PEX2, ORMDL3, EXOC4, NUP214, CCT3, BCAP29, CCT4, RPA1, GLUL, RAD21, HOOK3, CCDC39, ZFYVE16, TIMM17A, SIGMAR1, AHI1, CLU, VWC2, LAPTM5, TYK2, SSB, DDRGK1, ATRX, ERBB2, CCDC66, KDELR1, IPO7, ZBTB7A, DNAJC15, SIN3A, CDK9, CCDC47, VCPIP1, ANK2, STK3, PRKN, RTN4, ARF6, PRKAA1, VPS36, EMC10, MGARP, MON2, HDGF, HYAL2, IPO9, FBXO7, RPGR…
44	intracellular chemical homeostasis	FITM2, HRC, NPTN, NGFR, SCNN1A, SMARCA4, ORMDL3, OXCT1, CACNG4, ORMDL2, GLUL, PPT1, SLC4A1, CUL1, PTPRN2, TRPM5, SLC39A6, CLCN3, STXBP4, P2RY1, PLA2G6, EGLN1, ATP4B, CCDC47, ATP2A2, ANK2, ABCC8, PRKN, HLA-DRB1, SLC39A7, RTN4, PRKAA1, UCP2, ATP1B1, SLC39A8, ADCY10, PPARGC1A, TCIRG1, ATP6V1D, PKHD1, CLDN16, ATP1B3, SLC11A2, SLC25A27, NNT, ZNF236, CCL14, DRD2, ATP13A3, CYBRD1, ATP6V0B, CCL3, SLC22A1…
45	cell death	CECR2, ITM2C, NF1, WT1, CX3CR1, PKN2, TNFSF14, MECOM, NGFR, SFN, MX1, CD38, TM7SF3, MYDGF, FAM3B, HSPG2, TNFAIP8, CUL3, UACA, P2RX7, TARDBP, ORMDL3, DAPK3, DSG2, THOC1, FSTL1, ACTN4, MUTYH, MAL, TOP2A, BMPR2, BCAP29, DIDO1, MELK, MAP3K20, MARCKS, TRIAP1, RAD21, PPT1, CUL1, THBS1, CLEC5A, XIAP, TNFSF10, IL12A, DNASE1L3, CDK19, EIF2S1, DNAJC10, SIGMAR1, SRA1, AHI1, CLU, LAPTM5, BIRC6, OPA1, SCIN, S…
46	positive regulation of protein localization	NGFR, SFN, CD2AP, CD38, TM7SF3, GPR137B, DLG1, TARDBP, ORMDL3, DSG2, OXCT1, CACNG4, CCT3, CCT4, TRPM5, SIGMAR1, TYK2, DDRGK1, AMOTL2, PLA2G6, MYH10, IPO7, CDK9, ABCC8, PRKN, HLA-DRB1, RTN4, ARF6, PRKAA1, PRKCI, SEC24D, TMEM35A, HYAL2, CDK1, PGRMC1, PTPN9, MSN, JUP, DAG1, NMT1, SORL1, CARD10, EPHA3, LAMB1, CDH2, LARGE1, LAMC1, PRKACA, ERGIC3, PARP1, RBP4, PRR5L, LIMK2, WLS, CCT5, SNX33, PKP1, EPB4…
47	maintenance of location in cell	OS9, ARHGAP21, KDELR1, SYNE1, ANK3, GPAA1, SORL1, AKAP9, SRGN, ATP2A1, BARD1, PDIA2, HK2, GOLPH3, INSIG2, PINK1, MDFI, BBS4, KDELR2, PML, ARL2BP, RER1, HNRNPU, HSPA5, GPSM2, SUPT7L, SP100, SUN2
48	endothelial cell development	F11R, IKBKB, AMOTL2, PLCB1, MSN, ADD1, COL18A1, MARVELD2, TNFRSF1A, STC1, VCL, DSP, MET, PROC, TJP1, ROCK2, F2RL1, RAPGEF1, GSTM3, EZR, ICAM1, CLDN5, CLDN1, CLDN3, MYADM
49	peptide antigen assembly with MHC protein complex	HLA-DQB1, HLA-DOA, HLA-DRA, HLA-DPA1, HLA-DRB1, PDIA3, HLA-A, HLA-DPB1, CALR, HLA-DMA, HLA-DMB, TAPBP, HLA-DOB
50	response to interleukin-12	IL12RB1, SIRPA, IL12A, IL12RB2, TYK2, PLCB1, P4HB, CD47, STAT4
51	anatomical structure maturation	CX3CR1, TUBB8, WEE2, LHX6, YTHDF2, ZBTB7A, XYLT1, PABPC1L, TUT4, SPINK5, ROPN1L, RHOA, GAL, KIF14, PLXNB1, TRIM58, DAG1, CCR6, TDRKH, CATSPER3, PRKACA, SLC26A6, ADAMTS12, ADAMTS7, CX3CL1, TMPRSS12, LSM14B, EBP, CDH3, SEMA4D, SPTBN4, ABHD2, CABYR, ATP6AP2, NPPC, LRRK2, CTNNB1, PTBP3, PAX2, FGFR3, PICK1, SNX19, B4GALT5, APP, CLN5, KDM1A, ADAM7, PDE3A, AGRN, BRD1, NDRG4, DEFB1, CATSPER1, KCNB1, CATS…
52	positive regulation of cell cycle process	PKN2, CUL3, MAP3K20, RAD21, CDC25B, STXBP4, DDRGK1, ATRX, PKP4, PLCB1, RRM2B, DTL, ARF6, DYNLL2, PLSCR1, DYNC1I2, RHOA, BUB1, KIF14, SSTR5, UBE2E2, CDK1, INCENP, NSFL1C, TGFA, DRD2, RHNO1, ANKRD17, NCAPG, KAT5, ADAMTS1, PHIP, CDC14A, NCAPH, EGFR, SKA1, E2F8, AIF1, RACGAP1, CDC20, RAB11A, E2F7, LEF1, PPP1R35, CDC73, VPS4B, ATAD5, ECT2, ROCK2, NCAPH2, KIF20B, RCC2, CDC25C, HNRNPU, INO80, CSPP1, SMC…
53	positive regulation of cytokine production	HLA-E, CD6, P2RX7, PSMB8, IL12RB1, RAD21, CD58, LILRB2, CRTAM, THBS1, CLEC5A, XIAP, IL12A, CLEC4E, AIM2, RUNX1, CLU, LAPTM5, OPA1, IL12RB2, HLA-DPA1, PYDC1, PLCB1, HDAC2, ABCC8, AIRE, RTN4, ADCYAP1, CD14, ZNF580, ATF4, HYAL2, LY9, RAET1G, FOXP1, SORL1, KAT2A, CD40LG, DRD2, FGR, CCL3, CLEC9A, UAP1, IL17D, IL17B, STAT1, CD7, GSDMD, TXK, IL23A, IL20RA, EIF2AK2, IL18R1, CARD8, TBX21, CYBA, IL19, ADAM…
54	response to peptide	LILRB4, RC3H1, CX3CR1, MX1, CD38, ROBO1, TNFRSF4, DAPK3, ACTN4, PSMB8, IL12RB1, MAP4K3, GFI1, SIRPA, YTHDC2, CSF2RA, CD58, LILRB2, THBS1, YTHDF2, XIAP, IL12A, IKBKB, CNOT7, AIM2, IL21R, CCRL2, LAPTM5, IL12RB2, HLA-DPA1, TYK2, PYDC1, STAT5B, SIN3A, CDK9, PLCB1, NMNAT3, PRKN, ACKR3, PLSCR1, PRKCI, MNDA, TNFRSF18, GSDME, RHOA, NPNT, KRAS, IFIT1, GAL, HYAL2, TNFAIP3, FOXP1, P4HB, IL1R2, OASL, SNRNP70…
55	protein maturation	ALG12, MECOM, GGCX, ZMPSTE24, NUDCD2, PPIG, CCT3, MYH9, CCT4, PIGO, THBS1, IKBKB, DNAJC10, RUNX1, CLU, SELENOF, PDIA6, DNAJC2, DPM2, DNAJB12, HSPA13, YIPF5, CCDC47, NAA50, TMEM208, TSPAN14, PIGS, PCSK1, ANXA2, TLL1, KLK5, PRSS22, CTSH, SDF2L1, ERO1A, PRSS27, P4HB, PPIE, TOR1A, PIGX, TMPRSS5, SNRNP70, GPAA1, CFD, APH1B, CPE, MMP14, LMAN1, HCCS, SRGN, KEL, PARP1, KLK15, SPCS2, TMEM260, CDC123, CRTA…
56	response to abiotic stimulus	NF1, RBBP7, TNFSF14, SCNN1A, CLCN7, CD38, PTPRQ, F11R, MAP4K3, XRCC6, TP53I13, MAP3K20, TRIAP1, RAD21, THBS1, IL12A, RP1, GNA11, EPHA4, EIF2S1, TNKS1BP1, FGF1, CDKN2D, DNAJC2, P2RY1, CCDC66, EGLN1, ANO3, RNF8, MLST8, MAP2K4, HDAC2, BNIP2, UBE2A, MYLK, CACNA2D4, ABCC8, HP1BP3, BTG2, USP53, DTL, RTN4, NDNF, NONO, PRKAA1, VEGFD, PKD2, UCP2, ATP1B1, MGARP, EIF2B3, FANCD2, CUL4A, KRAS, INTS3, ATF4, HY…
57	glycosaminoglycan metabolic process	HMMR, LYG1, HEXB, XYLT1, PGLYRP2, HYAL2, HS3ST3A1, TGDS, UXS1, HYAL4, SGSH, HS3ST1, HEXA, GALNT5, CHST9, NFKB1, IDS, CEMIP2, EXT1, B3GAT3, IDUA, SLC9A1, GNS, B4GALT7, ITIH5, EGF, B3GAT1, GUSB, GCNT2
58	cellular response to BMP stimulus	SOSTDC1, FSTL1, SKI, BMPR2, CUL1, XIAP, VWC2, PRMT1, TFAP2B, USP9Y, CRIM1, HIPK2, GDF5, SORL1, UBE2O, GREM2, SMURF1, NBL1, HTRA3, ADAMTS12, ADAMTS7, SKIL, MEGF8, SPINT1, PCSK6, RBPJ, SKOR1, SFRP4, USP9X, UBE2D3, RGMA, FSTL4, FST, GDF3, DLX3, CER1, SMAD9, CHRD, HEYL, TMEM100, ACVR1, POU5F1, SFRP1, CCN1, SOST, SMAD1, ACVR2A, NFIA, SULF1, BMP7, FSTL3, GPR155, ITGA3
59	response to BMP	SOSTDC1, FSTL1, SKI, BMPR2, CUL1, XIAP, VWC2, PRMT1, TFAP2B, USP9Y, CRIM1, HIPK2, GDF5, SORL1, UBE2O, GREM2, SMURF1, NBL1, HTRA3, ADAMTS12, ADAMTS7, SKIL, MEGF8, SPINT1, PCSK6, RBPJ, SKOR1, SFRP4, USP9X, UBE2D3, RGMA, FSTL4, FST, GDF3, DLX3, CER1, SMAD9, CHRD, HEYL, TMEM100, ACVR1, POU5F1, SFRP1, CCN1, SOST, SMAD1, ACVR2A, NFIA, SULF1, BMP7, FSTL3, GPR155, ITGA3
60	regulation of circadian rhythm	KCNA2, TARDBP, TOP2A, CUL1, KDM2A, GNA11, SIN3A, PRKDC, NONO, PRKAA1, PPARGC1A, CDK1, CHRNB2, DRD2, KAT5, PARP1, ZFHX3, CSNK1E, TP53, PIWIL2, USP9X, USP7, GHRL, SPSB4, CSNK1D, ADORA2A, PML, NMU, NR1D2, ROCK2, TIMELESS, PPP1CB, GNAQ, PTGDS, PRKAA2, CRY2, DRD4, NR1D1, MTOR, PER3, CCAR2, SFPQ, CRTC1, HCRTR2
61	carbohydrate derivative catabolic process	HMMR, NEU1, MAN1A1, LDHA, P2RX7, NAGLU, LYG1, NT5C1A, NCCRP1, HEXB, ZBTB7A, MLST8, CHI3L2, PGLYRP2, PRKAA1, EDEM3, PFKFB2, NUDT3, UCP2, CST3, PFKFB3, HYAL2, NAGA, HYAL4, SGSH, HPRT1, FUCA2, DUT, PRKACA, SUMF2, ADAMTS12, FOXK1, PPP2CA, FUCA1, FBXO44, SCARB2, HEXA, HK2, ARSB, SMPD1, HIF1A, OGT, HKDC1, CTSL, ALDOA, PKM, NEU4, GCKR, OGA, ZBTB20, HK3, GIT1, GPC1, APP, UCHL1, PRKAA2, IDS, CEMIP2, TRIM6…
62	ossification	NF1, P2RX7, SKI, BMPR2, BCAP29, COL6A1, CLEC5A, RUNX1, IPO7, CCDC47, XYLT1, CLEC11A, SORT1, ADCY10, RHOA, NPNT, CRIM1, ATF4, TCIRG1, PLXNB1, IGFBP2, GDF5, BMP3, SUCO, CCL3, MMP14, PRKACA, PDLIM7, SRGN, STC1, CITED1, ATRAID, ADAMTS12, INPPL1, ADAMTS7, REST, FBN2, EBP, LRP3, RBMX, SYNCRIP, EGFR, RBPJ, SEMA4D, SNRNP200, HDAC7, HIF1A, CDH11, ACVR1B, DHX9, DHX36, SBNO2, TACR1, NPPC, OSR1, CTNNB1, LEF1…
63	nuclear chromosome segregation	DPF3, ARID2, TUBB8, SGO1, SMARCA4, CUL3, MAD2L2, TOP2A, MAP3K20, RAD21, TOP2B, GOLGA2, CENPK, TEX12, BCL7A, CCDC66, MAP9, ACTL6A, TEX11, DYNLL2, KMT5A, FANCD2, DYNC1I2, RHOA, BUB1, KIF14, CDK1, INCENP, CENPA, AKAP8L, ARID1A, CHFR, BUB3, HORMAD2, NCAPG, BCL7C, RNF212, KAT5, CDK5RAP2, DSN1, NCAPH, KIF18B, TPX2, LSM14A, SPC24, ANAPC1, SMC3, TTN, TTK, NCAPD2, SKA1, SGO2, KIF11, ZWINT, ARID1B, BCCIP, …
