## Supplementary Table5 for "REN-former prioritizes candidate regulators of kidney disease-state transitions through single-cell foundation modeling and human genetics"

### Sheet: ST5A.CKD-to-NR deletion
No.	Biological process	Genes
1	chemical homeostasis	CHP1, LETM1, APOE, PDK4, MT2A, MT1H, MT1G, ALDOA, FTH1, RACK1, FTL, HLA-DRB1
2	cellular response to chemical stimulus	LETM1, KLF9, APOE, VCAM1, PDK4, MT2A, CD74, MT1H, CTNNB1, MT1G, ALDOA, RACK1, DPEP1, HLA-DRB1, MAPKAP1
3	detoxification of copper ion	MT2A, MT1H, MT1G
4	cellular response to cadmium ion	MT2A, MT1H, MT1G
5	detoxification of inorganic compound	MT2A, MT1H, MT1G
6	growth	SGK1, APOE, MT2A, MT1H, CTNNB1, MT1G, RACK1, MAPKAP1
7	intracellular zinc ion homeostasis	MT2A, MT1H, MT1G
8	regulation of lymphocyte proliferation	VCAM1, CD74, ARG2, HLA-DRB1, HLA-DPB1
9	regulation of mononuclear cell proliferation	VCAM1, CD74, ARG2, HLA-DRB1, HLA-DPB1
10	regulation of growth	SGK1, APOE, MT2A, MT1H, MT1G, RACK1, MAPKAP1
11	monocyte differentiation	CD74, MT1G, HLA-DRB1
12	regulation of glycoprotein biosynthetic process	ITM2B, CHP1, CTNNB1
13	lymphocyte proliferation	VCAM1, CD74, ARG2, HLA-DRB1, HLA-DPB1
14	regulation of signal transduction by p53 class mediator	SGK1, CD74, USP2, EIF5A
15	mononuclear cell proliferation	VCAM1, CD74, ARG2, HLA-DRB1, HLA-DPB1
16	negative regulation of protein metabolic process	ITM2B, CHP1, APOE, DDX6, CTNNB1, RACK1, GADD45A
17	positive regulation of protein transport	CHP1, APOE, ALDOA, RACK1, HLA-DRB1
18	positive regulation of establishment of protein localization	CHP1, APOE, ALDOA, RACK1, HLA-DRB1
19	purine-containing compound biosynthetic process	MT-ATP8, PDK4, ATP5ME, ALDOA, AFMID
20	regulation of intrinsic apoptotic signaling pathway	CD74, CTNNB1, RACK1, EIF5A
21	regulation of lipid biosynthetic process	CHP1, APOE, PDK4, CD74
22	monoatomic cation transport	CHP1, MT-ATP8, LETM1, SGK1, ATP5ME, CTNNB1, FTH1, FTL
23	negative regulation of biological process	ITM2B, CHP1, CREM, KLF9, APOE, DDX6, MT2A, CD74, ARG2, MT1H, CTNNB1, MT1G, FTH1, RACK1, DPEP1, HLA-DRB1, USP2, SEC22B, MAPKAP1, GADD45A
24	regulation of cell activation	APOE, VCAM1, CD74, ARG2, HLA-DRB1, HLA-DPB1
25	regulation of programmed cell death	APOE, CD74, ARG2, CTNNB1, FTH1, RACK1, MAPKAP1, EIF5A, GADD45A
26	antigen processing and presentation	CD74, HLA-DRB1, HLA-DPB1
27	carbohydrate derivative biosynthetic process	ITM2B, CHP1, MT-ATP8, ATP5ME, CTNNB1, ALDOA
28	cell growth	SGK1, APOE, CTNNB1, RACK1, MAPKAP1
29	organophosphate biosynthetic process	CHP1, MT-ATP8, PDK4, ATP5ME, ALDOA, AFMID
30	cellular response to glucose stimulus	ALDOA, RACK1, HLA-DRB1
31	protein complex oligomerization	LETM1, CD74, ALDOA, HLA-DRB1
32	response to nutrient levels	APOE, VCAM1, PDK4, SEC22B, MAPKAP1
33	rhythmic process	CREM, KLF9, RACK1, USP2
34	aerobic respiration	MT-ATP8, PDK4, ATP5ME, ALDOA
35	programmed cell death	SGK1, APOE, CD74, ARG2, CTNNB1, FTH1, RACK1, MAPKAP1, EIF5A, GADD45A
36	negative regulation of cell migration	APOE, CD74, DPEP1, GADD45A
37	positive regulation of protein localization	CHP1, APOE, ALDOA, RACK1, HLA-DRB1
38	regulation of cell-cell adhesion	VCAM1, ARG2, CTNNB1, HLA-DRB1, HLA-DPB1

### Sheet: ST5B.CKD-to-NR overexpression
No.	Biological process	Genes
1	cytoplasmic translation	UBA52, RPS25, RPL24, NPM1, RPS23, EIF5, RPL13A, RPL6, RPS21, RPS11, HNRNPU, RPL13, EIF4A2, FAU, RPSA, RPS15, RPS29, RPS7, RPL27A, RPL31, RPL5, RPS19, RACK1, RPL38, RPL7A, RPS20, RPL23A, CNBP, RPL30, RPSA2, RPS4X, RPS13, PKM, RPS14, RPL8, YBX3, RPS16, GAPDH, RPL14, RPL35A, CPEB4, RPL19, RPL36AL
2	response to stress	MT-ATP6, TRIM63, SAA2, CXCL2, HSPA1B, HSPA1A, NPM1, TRIM29, ERRFI1, BPI, DEFB132, DEFB1, MT-ND4, IL6, CCN2, FGB, APOBEC3A, ULBP1, CXCR2, SELENOK, GPX3, CSNK2A3, IRGM, SERPINE1, TIGIT, TUBB4B, RPL13A, CD2, RPS27L, C2CD4B, AGR2, CEBPD, DGKI, AQP4, CRYAB, RHOC, NLRP6, JUND, S100A7, NPPC, CXCL8, NFKBIA, TXNIP, IFI27, ACTG1, CD24, CHMP1B, GSTM1, PDCD1, EGR1, GABARAPL1, SFN, SOD2, MT-CYB, ADGRG1, CXCL1…
3	response to chemical	UBA52, TRIM63, CXCL2, GSTA1, HSPA1B, HSPA1A, ERRFI1, BPI, DEFB1, MT-ND4, IL6, MAT2A, FGB, CXCR2, MTUS1, GPX3, IRGM, SERPINE1, PDE4B, NR4A2, RPL13A, AGR2, ASAH1, IQGAP1, AQP4, CRYAB, EIF4A3, NLRP6, JUND, IDI1, S100A7, NPPC, PIM3, CXCL8, NFKBIA, TXNIP, HNRNPU, SYAP1, IFI27, IGFBP7, GSTA2, CLDN5, CD24, GSTM1, EGR1, SOD2, GSTA3, MT-CYB, CXCL10, BNIP3L, STAT3, IL18R1, DPEP1, DDX3X, SOST, CASQ2, FFAR3,…
4	immune response	VPREB3, TRIM63, CXCL2, NFIL3, HSPA1B, HSPA1A, TRIM29, BPI, DEFB132, DEFB1, HLA-DRB5, ICOS, IL6, FGB, APOBEC3A, ULBP1, CXCR2, IRGM, PDE4B, TIGIT, FTH1, TUBB4B, RPL13A, CD2, AQP4, NLRP6, CD1B, S100A7, CXCL8, NFKBIA, IFI27, CD79A, CD24, PDCD1, CD8A, SFN, BRD2, CXCL10, STAT3, CD177, IL18R1, DDX3X, ITK, FFAR3, IL20, C7, SIVA1, EREG, CTSW, IFITM3, FAU, BTNL8, RPSA, CALM1, PI3, IL1RL1, CH25H, TNIP3, AMB…
5	immune system process	VPREB3, TRIM63, CXCL2, NFIL3, HSPA1B, HSPA1A, TRIM29, BPI, DEFB132, DEFB1, HLA-DRB5, ICOS, IL6, FGB, APOBEC3A, ULBP1, CXCR2, MTUS1, IRGM, SERPINE1, PDE4B, TIGIT, FTH1, TUBB4B, RPL13A, CD2, AQP4, NLRP6, CD1B, JUND, ADGRG3, S100A7, CXCL8, NFKBIA, IFI27, CD79A, CD24, PDCD1, CD8A, SFN, BRD2, CXCL10, STAT3, CD177, IL18R1, DPEP1, DDX3X, KLF6, ITK, FFAR3, IL20, C7, SIVA1, EREG, CTSW, IFITM3, FAU, BTNL8,…
6	response to external stimulus	TRIM63, CXCL2, HSPA1B, HSPA1A, TRIM29, BPI, DEFB132, DEFB1, IL6, FGB, APOBEC3A, ULBP1, CXCR2, SELENOK, MTUS1, IRGM, SERPINE1, PDE4B, TIGIT, TUBB4B, RPL13A, CD2, C2CD4B, AGR2, AQP4, NLRP6, JUND, S100A7, CXCL8, NFKBIA, TXNIP, IFI27, CD24, PDCD1, SFN, SOD2, CXCL10, BNIP3L, STAT3, CD177, IL18R1, DPEP1, DDX3X, SOST, FFAR3, IL20, C7, EREG, SERPINC1, IFITM3, FAU, RPSA, CALM1, PI3, IL1RL1, PLG, CH25H, DD…
7	cell death	HSPA1B, HSPA1A, NPM1, IL6, GADD45B, FGB, SGK1, CCNL1, SELENOK, SERPINE1, FTH1, NR4A2, MTCH1, CD2, RPS27L, ASAH1, CRYAB, NPPC, PIM3, TXNIP, IFI27, CD24, PDCD1, EGR1, SFN, SOD2, ADGRG1, CXCL10, SAP18, BNIP3L, SON, STAT3, DDX3X, TNFRSF10C, SIVA1, TOP1, PI3, RPS7, DDIT4, MAPKAP1, HSPE1, HSPA9, ATF3, IL2RB, BTG1, FOSL2, CTLA4, DUSP1, CIDEC, UBE2D3, LAMTOR5, PDE3A, TMBIM6, IER3, IL1B, DNAJA1, SQSTM1, L…
8	negative regulation of programmed cell death	HSPA1B, HSPA1A, NPM1, IL6, FGB, SERPINE1, FTH1, NR4A2, CRYAB, NPPC, PIM3, SOD2, ADGRG1, BNIP3L, SON, STAT3, DDX3X, MAPKAP1, HSPA9, IL2RB, DUSP1, LAMTOR5, PDE3A, TMBIM6, IER3, IL1B, DNAJA1, SQSTM1, LGALS3, RACK1, GPX1, FGG, TNFAIP3, VEGFA, TSC22D3, SOD1, PTGS2, HERPUD1, PPP1R10, NFE2L2, TPT1, CFL1, HIF1A, HSPD1, THBS1, IL7R, IL10, SNAI1, TSC22D1, ANGPTL4, ARG2, KRT18, MAG, ATF4, YBX3, BCL2A1, MCL1…
9	mitochondrial ATP synthesis coupled electron transport	MT-ND4, COX6B1, NDUFA1, MT-CYB, CHCHD2, NDUFB4, MT-CO3, NDUFB9, UQCRH, COX4I1, NDUFV2, MT-ND4L, COX6A1, CYCS, NDUFS6, UQCRFS1, MT-ND2, MT-ND1, NDUFV1, NDUFA12, MT-ND5, NDUFS5, MT-ND6
10	cellular response to chemical stimulus	CXCL2, GSTA1, HSPA1B, HSPA1A, ERRFI1, BPI, IL6, MAT2A, FGB, CXCR2, MTUS1, GPX3, IRGM, SERPINE1, PDE4B, NR4A2, AGR2, IQGAP1, EIF4A3, JUND, S100A7, NPPC, PIM3, CXCL8, HNRNPU, SYAP1, IGFBP7, GSTA2, GSTM1, EGR1, SOD2, GSTA3, CXCL10, BNIP3L, STAT3, IL18R1, DPEP1, DDX3X, SOST, CASQ2, FFAR3, CHCHD2, PDK4, TOP1, UGT2B7, CH25H, SLC38A2, TNIP3, PTN, MAPKAP1, AMBP, CCL20, DUSP1, FOS, CYP26A1, LAMTOR5, ZFP36…
11	multicellular organismal process	UBA52, C12orf57, TRIM63, ATP5F1B, NFIL3, HSPA1B, HSPA1A, RPL24, ERRFI1, BPI, HLA-DRB5, MT-ND4, ICOS, IL6, SLC4A4, RAB5A, CCN2, COX6B1, FGB, SGK1, EPS8L3, ULBP1, CXCR2, TMEM100, GALR2, SELENOK, IRGM, SERPINE1, PDE4B, TIGIT, NR4A2, MTCH1, RPL13A, CD2, C2CD4B, AGR2, IQGAP1, RPL6, DGKI, AQP4, CRYAB, EIF4A3, NLRP6, JUND, ADGRG3, S100A7, NPPC, CXCL8, NFKBIA, HNRNPU, GATM, RPL13, CD79A, IGFBP7, ACTG1, C…
12	biological process involved in interspecies interaction between organisms	TRIM63, CXCL2, HSPA1B, HSPA1A, TRIM29, BPI, DEFB132, DEFB1, IL6, RAB5A, FGB, APOBEC3A, ULBP1, SELENOK, IRGM, SERPINE1, PDE4B, TIGIT, TUBB4B, RPL13A, CD2, AQP4, NLRP6, JUND, S100A7, CXCL8, NFKBIA, IFI27, CD24, CHMP1B, SFN, SOD2, CXCL10, BNIP3L, CD177, IL18R1, DDX3X, C7, SIVA1, EREG, IFITM3, FAU, RPSA, CALM1, PI3, PLG, CH25H, DDIT4, TNIP3, RBM47, SLAMF1, CCL20, EEF1G, KLRF1, FOS, NCAM1, JUN, LAMTOR…
13	regulation of immune system process	HSPA1B, HSPA1A, BPI, HLA-DRB5, ICOS, IL6, ULBP1, MTUS1, IRGM, SERPINE1, PDE4B, TIGIT, CD2, NLRP6, CD1B, JUND, S100A7, CXCL8, NFKBIA, CD79A, CD24, PDCD1, CD8A, SFN, BRD2, CXCL10, STAT3, CD177, IL18R1, DDX3X, ITK, FFAR3, C7, SIVA1, EREG, BTNL8, IL1RL1, TNIP3, PTN, HSPA9, AMBP, RBM47, IL2RB, ID2, SLAMF1, CCL20, CTLA4, DUSP10, DUSP1, ZFP36L2, OASL, TMBIM6, IL1B, SQSTM1, RPS19, APOA1, LGALS3, NLRP3, G…
14	negative regulation of myoblast fusion	UBA52, RPL24, RPL13A, RPL6, RPL13, RPL27A, RPL31, RPL5, RPL38, RPL7A, RPL23A, RPL30, RPL8, RPL14, RPL35A, RPL19
15	negative regulation of apoptotic signaling pathway	HSPA1B, HSPA1A, FGB, SERPINE1, NR4A2, SOD2, STAT3, DDX3X, TMBIM6, IL1B, DNAJA1, LGALS3, RACK1, GPX1, FGG, TNFAIP3, PTGS2, HERPUD1, NFE2L2, TPT1, HIF1A, THBS1, IL10, SNAI1, ATF4, YBX3, MCL1, PPIA, ENO1
16	regulation of response to stimulus	TRIM63, HSPA1B, HSPA1A, ERRFI1, HLA-DRB5, IL6, CCN2, GADD45B, MAT2A, FGB, SGK1, EPS8L3, ULBP1, CXCR2, SELENOK, MTUS1, IRGM, SERPINE1, PDE4B, C10orf71, PPP1R2C, TIGIT, NR4A2, MTCH1, C2CD4B, AGR2, IQGAP1, EIF4A3, RHOC, NLRP6, CD1B, JUND, ADGRG3, S100A7, PIM3, CXCL8, NFKBIA, CD79A, IGFBP7, ACTG1, CD24, PDCD1, CD8A, EGR1, SFN, BRD2, SOD2, ADGRG1, CXCL10, STAT3, CD177, IL18R1, DDX3X, SOST, ITK, FFAR3,…
17	intrinsic apoptotic signaling pathway	HSPA1A, SELENOK, RPS27L, IFI27, CD24, SFN, SOD2, STAT3, DDX3X, SIVA1, RPS7, DDIT4, HSPE1, TMBIM6, DNAJA1, RACK1, S100A8, CYCS, SOD1, PTGS2, HERPUD1, NFE2L2, TPT1, HIF1A, S100A9, IL10, SNAI1, ATF4, UBB, YBX3, BCL2A1, MCL1, PPIA, HIPK2, ENO1, DDX5
18	ATP metabolic process	MT-ATP6, TRIM63, ATP5F1B, HSPA1B, HSPA1A, MT-ND4, SLC4A4, NDUFA1, TPI1, STAT3, NDUFB4, NDUFB9, NDUFV2, MT-ND4L, NDUFS6, ALDOB, HIF1A, MT-ND2, PKM, MT-ATP8, HSPA8, MT-ND1, MYH7, NDUFA13, NDUFV1, GAPDH, NDUFA12, ENO1, MT-ND5, NDUFS5, MT-ND6
19	proton motive force-driven mitochondrial ATP synthesis	MT-ATP6, ATP5F1B, MT-ND4, NDUFA1, NDUFB4, NDUFB9, NDUFV2, MT-ND4L, NDUFS6, MT-ND2, MT-ATP8, MT-ND1, NDUFA13, NDUFV1, NDUFA12, MT-ND5, NDUFS5, MT-ND6
20	cellular response to cytokine stimulus	HSPA1B, HSPA1A, IL6, FGB, CXCR2, IRGM, RPL13A, ASAH1, AQP4, NLRP6, CXCL8, NFKBIA, HNRNPU, IFI27, CD24, EGR1, CXCL10, STAT3, IL18R1, IL20, EREG, IFITM3, CALM1, IL1RL1, RBM47, IL2RB, OSM, DUSP1, FOS, ZFP36L2, OASL, IL1B, APOA1, CXCL9, TNFAIP3, CSF3, CXCR1, PSMA7, PSMB1, NFE2L2, CFL1, CCL22, HIF1A, THBS1, EZR, IL7R, IL10, CXCR4, ANKRD1, IL1R2, ASS1, YBX3, NDUFA13, INHBB, TXNDC17, ZFP36L1, CCRL2, CIB…
21	mononuclear cell differentiation	NFIL3, NPM1, ICOS, IL6, CD2, ADGRG3, CD79A, CD8A, BRD2, STAT3, IL18R1, KLF6, ITK, IL20, BTNL8, IL1RL1, ID2, SLAMF1, CTLA4, DUSP10, FOS, ZFP36L2, IL1B, NLRP3, TNFSF8, CSF3, VEGFA, SOD1, PSMA7, PSMB1, PCK1, NFE2L2, CD69, SOX4, HLA-DRB1, JUNB, IL7R, IL10, TBX21, IL1R2, GPR183, APCS, THEMIS, ZFP36L1
22	purine nucleoside triphosphate metabolic process	MT-ATP6, TRIM63, ATP5F1B, HSPA1B, HSPA1A, MT-ND4, SLC4A4, NDUFA1, TPI1, STAT3, NDUFB4, NDUFB9, NDUFV2, MT-ND4L, NDUFS6, ALDOB, HIF1A, MT-ND2, PKM, MT-ATP8, HSPA8, MT-ND1, MYH7, NDUFA13, NDUFV1, GAPDH, NUDT16, NDUFA12, ENO1, MT-ND5, NDUFS5, MT-ND6
23	response to cytokine	TRIM63, HSPA1B, HSPA1A, IL6, FGB, CXCR2, IRGM, RPL13A, ASAH1, AQP4, NLRP6, CXCL8, NFKBIA, HNRNPU, IFI27, CD24, EGR1, CXCL10, STAT3, IL18R1, IL20, EREG, IFITM3, CALM1, IL1RL1, CH25H, RBM47, IL2RB, OSM, DUSP1, FOS, ZFP36L2, OASL, IL1B, APOA1, CXCL9, TNFAIP3, CSF3, CXCR1, PSMA7, PSMB1, NFE2L2, CFL1, CCL22, HIF1A, THBS1, EZR, IL7R, IL10, REL, CXCR4, ANKRD1, IL1R2, ASS1, YBX3, NDUFA13, INHBB, MCL1, TX…
24	protein biosynthetic process	UBA52, RPS25, RPL24, NPM1, IL6, RPS23, EIF5, RPL13A, RPS27L, RPL6, EIF4A3, RPS21, RPS11, HNRNPU, RPL13, DDX3X, EIF4A2, FAU, RPSA, RPS15, RPS29, RPS7, RPL27A, EEF1G, RPL31, ZFP36L2, RPL5, RPS19, RACK1, EIF1AX, TOB1, RPL38, RPL7A, RPS20, RPL23A, CNBP, RPL30, RPSA2, RPS4X, THBS1, EIF4G2, RPS13, PKM, RPS14, EIF1, ATF4, RPL8, YBX3, RPS16, ZFP36L1, GAPDH, RPL14, NACA, RPL35A, CPEB4, RPL19, RPL36AL
25	response to peptide	TRIM63, HSPA1B, HSPA1A, IL6, FGB, CXCR2, IRGM, RPL13A, ASAH1, AQP4, NLRP6, CXCL8, NFKBIA, HNRNPU, IFI27, CD24, EGR1, CXCL10, STAT3, IL18R1, IL20, EREG, IFITM3, CALM1, IL1RL1, CH25H, RBM47, IL2RB, OSM, DUSP1, FOS, ZFP36L2, OASL, IL1B, APOA1, CXCL9, TNFAIP3, CSF3, CXCR1, PSMA7, PSMB1, NFE2L2, CFL1, CCL22, HIF1A, THBS1, EZR, IL7R, IL10, REL, CXCR4, ANKRD1, IL1R2, ASS1, YBX3, NDUFA13, INHBB, MCL1, TX…
26	negative regulation of cellular process	UBA52, TRIM63, NFIL3, TGIF1, HSPA1B, HSPA1A, RPL24, NPM1, ERRFI1, BPI, IL6, FGB, APOBEC3A, TENT5C, IRGM, SERPINE1, PDE4B, TIGIT, FTH1, NR4A2, RPL13A, RPS27L, ASAH1, RPL6, SRSF7, CRYAB, EIF4A3, NLRP6, JUND, ADGRG3, NPPC, PIM3, CXCL8, NFKBIA, TXNIP, HNRNPU, RPL13, IFI27, IGFBP7, CLDN5, CD24, PDCD1, EGR1, SFN, SOD2, ADGRG1, SAP18, BNIP3L, SON, STAT3, DPEP1, DDX3X, SOST, SIVA1, EREG, ARID5B, ZNF451, …
27	signaling	TRIM63, CXCL2, HSPA1B, HSPA1A, NPM1, P2RY10, DTHD1, ERRFI1, BPI, DEFB1, IL6, RAB5A, CCN2, GADD45B, MAT2A, FGB, ANGPTL8, SGK1, EPS8L3, ULBP1, CXCR2, TMEM100, GALR2, SELENOK, IRGM, SERPINE1, PDE4B, C10orf71, PPP1R2C, NR4A2, MTCH1, CD2, RPS27L, AGR2, CEBPD, IQGAP1, DGKI, CRYAB, EIF4A3, RHOC, NLRP6, JUND, ADGRG3, S100A7, GPR18, NPPC, PIM3, CXCL8, NFKBIA, SYAP1, IFI27, CD79A, IGFBP7, CLDN5, CD24, PDCD…
28	regulation of multicellular organismal process	C12orf57, TRIM63, HSPA1B, HSPA1A, ERRFI1, BPI, HLA-DRB5, ICOS, IL6, FGB, EPS8L3, TMEM100, SELENOK, IRGM, SERPINE1, PDE4B, TIGIT, CD2, EIF4A3, JUND, CXCL8, NFKBIA, GATM, CLDN5, CD24, PDCD1, EGR1, SFN, BRD2, ADGRG1, CXCL10, STAT3, IL18R1, DDX3X, SOST, ITK, CASQ2, FFAR3, IL20, EREG, SERPINC1, BTNL8, PDK4, CALM1, DAAM2, IL1RL1, PLG, PTN, HSPA9, RBM47, IL2RB, ID2, SLAMF1, BTG1, CTLA4, GPR171, OSM, DUS…
29	negative regulation of biological process	UBA52, TRIM63, NFIL3, TGIF1, HSPA1B, HSPA1A, RPL24, NPM1, ERRFI1, BPI, IL6, FGB, APOBEC3A, TENT5C, IRGM, SERPINE1, PDE4B, TIGIT, FTH1, NR4A2, RPL13A, RPS27L, ASAH1, RPL6, SRSF7, CRYAB, EIF4A3, NLRP6, JUND, ADGRG3, NPPC, PIM3, CXCL8, NFKBIA, TXNIP, HNRNPU, RPL13, IFI27, IGFBP7, CLDN5, CD24, PDCD1, EGR1, SFN, SOD2, ADGRG1, CXCL10, SAP18, BNIP3L, SON, STAT3, IL18R1, DPEP1, DDX3X, SOST, CASQ2, SIVA1,…
30	cell chemotaxis	CXCL2, IL6, CXCR2, MTUS1, SERPINE1, PDE4B, AGR2, S100A7, CXCL8, CXCL10, DPEP1, CH25H, PTN, CCL20, DUSP1, RPS19, LGALS3, CXCL9, S100A8, VEGFA, CXCR1, CCL22, THBS1, S100A9, IL10, CXCR4, GPR183, PDGFRA, CXCL1, PPIA, CCRL2, PPBP
31	cytokine production	HSPA1B, HSPA1A, ERRFI1, BPI, IL6, SELENOK, IRGM, SERPINE1, PDE4B, TIGIT, CD2, CXCL8, NFKBIA, CD24, EGR1, STAT3, IL18R1, DDX3X, ITK, FFAR3, EREG, BTNL8, IL1RL1, RBM47, SLAMF1, FOSL2, OSM, JUN, LAMTOR5, IL1B, APOA1, NLRP3, TNFAIP3, SOD1, PSMA7, PTGS2, PSMB1, HIF1A, HSPD1, HLA-DRB1, THBS1, IL10, TBX21, REL, SRGN, IL1R2, CCN4, ARG2, ATF4, HSP90AA1, INHBB, CLEC4E, GAPDH, LITAF, APOD, APOA2
32	cell communication	TRIM63, CXCL2, HSPA1B, HSPA1A, NPM1, P2RY10, DTHD1, ERRFI1, BPI, DEFB1, IL6, RAB5A, CCN2, GADD45B, MAT2A, FGB, ANGPTL8, SGK1, EPS8L3, ULBP1, CXCR2, TMEM100, GALR2, SELENOK, IRGM, SERPINE1, PDE4B, C10orf71, PPP1R2C, NR4A2, MTCH1, CD2, RPS27L, AGR2, CEBPD, IQGAP1, DGKI, CRYAB, EIF4A3, RHOC, NLRP6, JUND, ADGRG3, S100A7, GPR18, NPPC, PIM3, CXCL8, NFKBIA, SYAP1, IFI27, CD79A, IGFBP7, CLDN5, CD24, PDCD…
33	response to reactive oxygen species	IL6, CRYAB, S100A7, TXNIP, SOD2, AMBP, DUSP1, FOS, RACK1, GPX1, TNFAIP3, SOD1, NFE2L2, CFL1, HIF1A, AREG, FABP1, PDGFRA, MB, HP, TXN, MT-ND5, RHOB, APOD
34	cell activation	NFIL3, BPI, HLA-DRB5, ICOS, IL6, FGB, ULBP1, CXCR2, IRGM, TIGIT, CD2, DGKI, JUND, ADGRG3, CXCL8, CD79A, ACTG1, CD24, PDCD1, CD8A, BRD2, ADGRG1, CXCL10, STAT3, CD177, IL18R1, KLF6, ITK, BTNL8, IL1RL1, XIRP1, ID2, SLAMF1, CTLA4, DUSP10, KLRF1, SH2D2A, PTGDS, ZFP36L2, IL1B, LGALS3, NLRP3, FGG, TNFAIP3, TNFSF8, SOD1, CXCR1, PSMA7, PSMB1, PCK1, NFE2L2, CD69, HSPD1, SOX4, HLA-DRB1, THBS1, JUNB, IL7R, I…
35	proton transmembrane transport	MT-ATP6, ATP5F1B, MT-ND4, COX6B1, NDUFA1, MT-CYB, NDUFB4, MT-CO3, NDUFB9, UQCRH, COX4I1, NDUFV2, MT-ND4L, NDUFS6, UQCRFS1, MT-ND2, MT-ATP8, MT-ND1, ATP1A1, NDUFV1, NDUFA12, MT-ND5, NDUFS5, MT-ND6
36	negative regulation of signaling	HSPA1B, HSPA1A, ERRFI1, IL6, FGB, IRGM, SERPINE1, PDE4B, NR4A2, NLRP6, ADGRG3, PIM3, CXCL8, NFKBIA, PDCD1, EGR1, SOD2, STAT3, DDX3X, SOST, SIVA1, ZNF451, PIK3IP1, DDIT4, TNIP3, MAPKAP1, AMBP, ATF3, SLAMF1, DUSP2, CTLA4, OSM, RGS9BP, DUSP10, DUSP1, CYP26A1, RGS1, UBE2D3, PDE3A, TMBIM6, IL1B, DNAJA1, SQSTM1, IGFBP1, APOA1, LGALS3, NLRP3, RACK1, GPX1, FGG, TNFAIP3, RGS16, DUSP4, PTGS2, AHSG, HERPUD1…
37	regulation of cytokine production	HSPA1B, HSPA1A, ERRFI1, BPI, IL6, SELENOK, IRGM, SERPINE1, PDE4B, TIGIT, CD2, CXCL8, NFKBIA, CD24, EGR1, STAT3, IL18R1, DDX3X, ITK, FFAR3, EREG, BTNL8, IL1RL1, RBM47, SLAMF1, OSM, LAMTOR5, IL1B, APOA1, NLRP3, TNFAIP3, SOD1, PSMA7, PTGS2, PSMB1, HIF1A, HSPD1, HLA-DRB1, THBS1, IL10, TBX21, REL, SRGN, IL1R2, CCN4, ARG2, ATF4, HSP90AA1, INHBB, CLEC4E, GAPDH, LITAF, APOD, APOA2
38	anatomical structure formation involved in morphogenesis	UBA52, ATP5F1B, RPL24, IL6, SERPINE1, RPL13A, RPL6, S100A7, NPPC, CXCL8, RPL13, IGFBP7, ACTG1, CLDN5, ADGRG1, CXCL10, STAT3, EREG, ESM1, RPL27A, BTG1, DUSP2, DUSP1, SH2D2A, RPL31, IL1B, RPL5, KRT8, TNFAIP3, MYBPC3, DUSP4, VEGFA, RPL38, RPL7A, RPL23A, PTGS2, NFE2L2, FGFBP1, RPL30, GLUL, HIF1A, THBS1, GADD45A, SAT1, IL10, PKM, ANGPTL3, HEYL, MYOZ2, SNAI1, ANKRD1, ANGPTL4, MAG, RPL8, PDGFRA, GNAS, A…
39	regulation of developmental process	UBA52, MEDAG, HSPA1B, HSPA1A, RPL24, ERRFI1, IL6, CCN2, TENT5C, TMEM100, IRGM, SERPINE1, RPL13A, CD2, AGR2, CEBPD, RPL6, NPPC, CXCL8, NFKBIA, HNRNPU, SYAP1, RPL13, CLDN5, CD24, SFN, BRD2, CXCL10, STAT3, IL20, EREG, DAAM2, PTN, RPL27A, HSPA9, IL2RB, ID2, BTG1, CTLA4, OSM, DUSP10, RPL31, ZFP36L2, SDCBP, ADIG, IL1B, RPL5, RPS19, NLRP3, RACK1, TNFAIP3, CSF3, VEGFA, RPL38, SOD1, RPL7A, RPL23A, PSMA7, …
40	leukocyte migration	IL6, CXCR2, MTUS1, SERPINE1, PDE4B, S100A7, CXCL8, CXCL10, CD177, DPEP1, CH25H, PTN, CCL20, DUSP1, RPS19, LGALS3, CXCL9, GCSAM, S100A8, VEGFA, CXCR1, CD69, CCL22, LYVE1, THBS1, S100A9, IL10, TBX21, CXCR4, GPR183, PPIA, PPBP, APOD
41	cell differentiation	UBA52, C12orf57, ATP5F1B, NFIL3, MEDAG, GSTA1, HSPA1B, HSPA1A, RPL24, NPM1, ERRFI1, DEFB1, ICOS, IL6, CCN2, GADD45B, ELF1, SGK1, TENT5C, TMEM100, SERPINE1, NR4A2, MTCH1, RPL13A, CD2, ASAH1, CEBPD, IQGAP1, RPL6, ADGRG3, S100A7, NPPC, NFKBIA, TXNIP, HNRNPU, SYAP1, RPL13, CD79A, GSTA2, ACTG1, CLDN5, CD24, CD8A, SFN, BRD2, ADGRG1, IER2, STAT3, PPDPFL, IL18R1, DDX3X, KLF6, ITK, IL20, EREG, BTNL8, RPS1…
42	locomotion	CXCL2, ATP5F1B, DEFB1, IL6, CXCR2, MTUS1, SERPINE1, PDE4B, AGR2, RHOC, ADGRG3, S100A7, NPPC, CXCL8, ACTG1, CLDN5, SOD2, ADGRG1, CXCL10, STAT3, DPEP1, DAAM2, PLG, CH25H, PTN, CCL20, DUSP10, DUSP1, SDCBP, IL1B, RPS19, APOA1, LGALS3, CXCL9, GCSAM, RACK1, S100A8, VEGFA, CXCR1, PTGS2, NFE2L2, FGFBP1, CFL1, CD69, GLUL, CCL22, HIF1A, LYVE1, THBS1, S100A9, GADD45A, IL10, MYOCD, ANGPTL3, CXCR4, SNAI1, HSP…
43	cell-cell fusion	UBA52, RPL24, RPL13A, RPL6, RPL13, RPL27A, RPL31, RPL5, RPL38, RPL7A, RPL23A, RPL30, RPL8, RPL14, RPL35A, RPL19
44	response to hormone	TRIM63, HSPA1B, HSPA1A, ERRFI1, IL6, FGB, NR4A2, JUND, TXNIP, HNRNPU, SYAP1, IGFBP7, CD24, EGR1, MT-CYB, STAT3, SOST, FFAR3, EREG, PDK4, TOP1, MAPKAP1, BTG1, DUSP1, FOS, CYP26A1, PTGDS, JUN, ZFP36L2, PDE3A, IL1B, IGFBP1, GPX1, LHCGR, AHSG, PCK1, NFE2L2, CFL1, CA2, THBS1, JUNB, IL10, PKM, ANGPTL3, HEYL, TBX21, KLF9, AREG, HSPA8, ASS1, HSP90AA1, INHBB, GNAS, ATP1A1, SIK2, ZFP36L1, KL, DDX5
45	regulation of cell differentiation	MEDAG, HSPA1B, HSPA1A, ERRFI1, IL6, CCN2, TENT5C, TMEM100, SERPINE1, CD2, CEBPD, NPPC, NFKBIA, HNRNPU, SYAP1, CLDN5, CD24, SFN, BRD2, STAT3, IL20, EREG, DAAM2, PTN, HSPA9, IL2RB, ID2, BTG1, CTLA4, OSM, DUSP10, ZFP36L2, SDCBP, ADIG, IL1B, RPS19, NLRP3, CSF3, VEGFA, SOD1, PSMA7, PTGS2, PSMB1, PCK1, NFE2L2, CFL1, CD69, GLUL, HIF1A, SMOC1, SOX4, HLA-DRB1, JUNB, IL7R, IL10, MYOCD, APOB, HEYL, TBX21, C…
46	disruption of cell in another organism	CXCL2, DEFB132, CXCL8, CXCL10, C7, CCL20, RPS19, LGALS3, CXCL9, RPL30, CCL22, GZMH, CXCL1, PPBP, RNASE7
47	killing of cells of another organism	CXCL2, DEFB132, CXCL8, CXCL10, C7, CCL20, RPS19, LGALS3, CXCL9, RPL30, CCL22, GZMH, CXCL1, PPBP, RNASE7
48	chemotaxis	CXCL2, DEFB1, IL6, CXCR2, MTUS1, SERPINE1, PDE4B, AGR2, S100A7, CXCL8, CXCL10, DPEP1, CH25H, PTN, CCL20, DUSP1, RPS19, APOA1, LGALS3, CXCL9, S100A8, VEGFA, CXCR1, CCL22, THBS1, S100A9, IL10, CXCR4, GPR183, PDGFRA, CXCL1, PPIA, CCRL2, PPBP, CCN1, FPR1
49	disruption of anatomical structure in another organism	CXCL2, DEFB132, CXCL8, CXCL10, C7, CCL20, RPS19, LGALS3, CXCL9, RPL30, CCL22, GZMH, CXCL1, PPBP, RNASE7
50	response to endogenous stimulus	TRIM63, HSPA1B, HSPA1A, ERRFI1, IL6, FGB, TMEM100, NR4A2, IQGAP1, EIF4A3, JUND, CXCL8, TXNIP, HNRNPU, SYAP1, IGFBP7, CLDN5, CD24, EGR1, MT-CYB, ADGRG1, IER2, STAT3, SOST, FFAR3, EREG, PDK4, TOP1, ZNF451, DDIT4, MAPKAP1, BTG1, DUSP1, FOS, CYP26A1, PTGDS, UBE2D3, JUN, ZFP36L2, PDE3A, SDCBP, IL1B, IGFBP1, RACK1, GPX1, VEGFA, LHCGR, AHSG, PCK1, NFE2L2, CFL1, HIF1A, CA2, THBS1, JUNB, IL10, MYOCD, PKM,…
51	ribose phosphate metabolic process	MT-ATP6, TRIM63, ATP5F1B, HSPA1B, HSPA1A, MT-ND4, SLC4A4, NDUFA1, PDE4B, TPI1, NPPC, STAT3, NDUFB4, NDUFB9, NDUFV2, MT-ND4L, NDUFS6, ALDOB, HIF1A, MT-ND2, PKM, MT-ATP8, HSPA8, MT-ND1, MYH7, NDUFA13, NDUFV1, GAPDH, NDUFA12, ENO1, MT-ND5, NDUFS5, MT-ND6
52	ribosomal small subunit biogenesis	RPS25, NPM1, RPS23, RPS21, RPS11, FAU, RPSA, RPS15, RPS7, SNU13, RPS19, TRMT112, RPSA2, RPS4X, RPS13, RPS14, RPS16
53	homeostasis of number of cells	HSPA1B, HSPA1A, IL6, PDE4B, NLRP6, STAT3, SIVA1, HSPA9, ID2, RPS19, TNFAIP3, VEGFA, TSC22D3, SOD1, PSMA7, PSMB1, GLUL, HIF1A, IL7R, RPS14, GPR183, ZFP36L1, HIPK2
54	vasculature development	ATP5F1B, ERRFI1, IL6, TMEM100, SERPINE1, S100A7, NPPC, CXCL8, IGFBP7, ACTG1, CLDN5, EGR1, ADGRG1, CXCL10, STAT3, EREG, ESM1, BTG1, SH2D2A, IL1B, TNFAIP3, VEGFA, PTGS2, NFE2L2, FGFBP1, GLUL, HIF1A, SOX4, THBS1, GADD45A, SAT1, IL10, MYOCD, PKM, ANGPTL3, CXCR4, ANGPTL4, PDGFRA, ANXA2, SOX17, HIPK2, CIB1, RHOB, APOD
55	response to unfolded protein	HSPA1A, AGR2, STAT3, HSPE1, ATF3, SERP1, TMBIM6, DNAJA1, RACK1, HSPA6, HERPUD1, NFE2L2, HSPD1, THBS1, HSPA8, DNAJB1, HSP90AB1, ATF4, HSP90AA1
56	regulation of inflammatory response	IL6, IRGM, SERPINE1, C2CD4B, NLRP6, NFKBIA, PDCD1, STAT3, IL18R1, FFAR3, IL20, IL1RL1, OSM, IL1B, RPS19, APOA1, NLRP3, S100A8, TNFAIP3, SOD1, PTGS2, AHSG, CD69, HLA-DRB1, S100A9, IL10, IL1R2, CCN4, APCS, GNAS, METRNL
57	angiogenesis	ATP5F1B, IL6, SERPINE1, S100A7, NPPC, CXCL8, IGFBP7, ACTG1, CLDN5, ADGRG1, CXCL10, STAT3, EREG, ESM1, BTG1, SH2D2A, IL1B, TNFAIP3, VEGFA, PTGS2, NFE2L2, FGFBP1, GLUL, HIF1A, THBS1, GADD45A, SAT1, IL10, PKM, ANGPTL3, ANGPTL4, PDGFRA, ANXA2, SOX17, HIPK2, CIB1, RHOB, APOD
58	regulation of hemopoiesis	HSPA1B, HSPA1A, CD2, BRD2, STAT3, PTN, HSPA9, IL2RB, ID2, CTLA4, DUSP10, ZFP36L2, NLRP3, CSF3, SOD1, PSMA7, PSMB1, PCK1, CD69, GLUL, HIF1A, SOX4, HLA-DRB1, JUNB, IL7R, IL10, TBX21, TSC22D1, APCS, ZFP36L1, CIB1
59	protein refolding	HSPA1B, HSPA1A, CRYAB, HSPA9, HSPA6, HSPD1, HSPA8, HSP90AA1
60	regulation of leukocyte activation	BPI, HLA-DRB5, ICOS, IL6, IRGM, TIGIT, CD2, JUND, CD24, PDCD1, BRD2, IL1RL1, ID2, SLAMF1, CTLA4, DUSP10, ZFP36L2, IL1B, LGALS3, NLRP3, TNFAIP3, TNFSF8, SOD1, PSMA7, PSMB1, PCK1, CD69, HSPD1, SOX4, HLA-DRB1, THBS1, JUNB, IL7R, IL10, TBX21, ARG2, GPR183, ZFP36L1
61	plasminogen activation	FGB, SERPINE1, FGG, THBS1, ANXA2, ENO1, S100A10
62	cell population proliferation	HSPA1B, HSPA1A, NPM1, ERRFI1, IL6, SGK1, CXCR2, CSNK2A3, FTH1, JUND, NPPC, CXCL8, TXNIP, HNRNPU, CD79A, IGFBP7, CLDN5, CD24, EGR1, SOD2, ADGRG1, CXCL10, STAT3, EREG, ESM1, PTN, ATF3, IL2RB, ID2, SLAMF1, BTG1, CTLA4, OSM, DUSP10, DUSP1, FOS, JUN, SDCBP, IL1B, SQSTM1, LGALS3, CXCL9, GPX1, TNFAIP3, NDRG1, TOB1, TNFSF8, CSF3, VEGFA, CNBP, FGFBP1, GLUL, HIF1A, HSPD1, RPS4X, SOX4, HLA-DRB1, EGR4, THBS1…
63	small molecule metabolic process	MT-ATP6, TRIM63, ATP5F1B, HPD, GSTA1, HSPA1B, HSPA1A, MT-ND4, SLC4A4, MAT2A, GALR2, NDUFA1, PDE4B, TPI1, ASAH1, ADH1B, OXCT2, AGXT, IDI1, HAL, NPPC, GATM, GSTM1, EGR1, MAT1A, STAT3, DPEP1, TFF3, PDK4, NDUFB4, RDH8, CH25H, NDUFB9, CYP4B1, SDS, HAO1, CYP26A1, PTGDS, MIOX, NDUFV2, ALDH1L1, MT-ND4L, IL1B, APOA1, GPX1, SLC16A12, BHMT, NDUFS6, APOC1, LHCGR, ALDOB, PTGS2, PCK1, GLUL, HIF1A, MT-ND2, PKM,…
64	cell adhesion	TRIM29, HLA-DRB5, ICOS, IL6, CCN2, FGB, SERPINE1, TIGIT, CD2, C2CD4B, AGR2, CXCL8, IGFBP7, ACTG1, CLDN5, CD24, PDCD1, SFN, BRD2, ADGRG1, CD177, CDH9, RPSA, PLG, AMBP, SLAMF1, CTLA4, DUSP10, DUSP1, NCAM1, IL1B, APOA1, LGALS3, NLRP3, S100A8, FGG, SPARCL1, CDH19, MYBPC3, VEGFA, PSMA7, PSMB1, PCK1, CFL1, CD69, RPSA2, LYVE1, HSPD1, SOX4, HLA-DRB1, THBS1, S100A9, EZR, CDH16, IL7R, IL10, ANGPTL3, TBX21,…
65	positive regulation of cell motility	ATP5F1B, DEFB1, IL6, SERPINE1, RHOC, S100A7, CXCL8, ACTG1, SOD2, CXCL10, STAT3, DAAM2, PLG, PTN, CCL20, SDCBP, IL1B, LGALS3, RACK1, VEGFA, PTGS2, NFE2L2, FGFBP1, CFL1, CCL22, HIF1A, LYVE1, THBS1, ANGPTL3, CXCR4, SNAI1, HSPA8, CCN4, PTP4A1, PDGFRA, CIB1, RHOB, CCN1
66	intracellular signaling cassette	HSPA1B, HSPA1A, NPM1, ERRFI1, DEFB1, IL6, CCN2, GADD45B, FGB, EPS8L3, CXCR2, SELENOK, IRGM, PDE4B, C10orf71, AGR2, CEBPD, IQGAP1, CRYAB, RHOC, NLRP6, ADGRG3, S100A7, CXCL8, NFKBIA, CD24, SFN, ADGRG1, STAT3, IL18R1, DDX3X, CASQ2, SIVA1, CALM1, PIK3IP1, TNIP3, MAPKAP1, AMBP, ATF3, IL2RB, SLAMF1, CCL20, DUSP2, OSM, DUSP10, TAGAP, DUSP1, FOS, JUN, LAMTOR5, ZFP36L2, PDE3A, SDCBP, IL1B, DNAJA1, SQSTM1,…
67	ribosome assembly	NPM1, EIF5, DDX3X, FAU, RPSA, RPS15, RPL5, RPS19, EIF1AX, RPSA2, RPS14
68	negative regulation of very-low-density lipoprotein particle remodeling	APOA1, ANGPTL3, ANGPTL4, APOA2
69	positive regulation of locomotion	ATP5F1B, DEFB1, IL6, SERPINE1, RHOC, S100A7, CXCL8, ACTG1, SOD2, CXCL10, STAT3, DAAM2, PLG, PTN, CCL20, SDCBP, IL1B, LGALS3, RACK1, VEGFA, PTGS2, NFE2L2, FGFBP1, CFL1, CCL22, HIF1A, LYVE1, THBS1, ANGPTL3, CXCR4, SNAI1, HSPA8, CCN4, PTP4A1, PDGFRA, CIB1, RHOB, CCN1
70	glutathione metabolic process	GSTA1, GSTA2, GSTM1, GSTA3, DPEP1, NAT8, GPX1, SOD1, NFE2L2
71	peptidyl-cysteine S-nitrosylation	S100A8, S100A9, GAPDH
72	negative regulation of metabolic process	TRIM63, NFIL3, TGIF1, HSPA1B, HSPA1A, NPM1, ERRFI1, BPI, IL6, APOBEC3A, TENT5C, IRGM, SERPINE1, TIGIT, NR4A2, RPL13A, ASAH1, SRSF7, CRYAB, EIF4A3, JUND, NPPC, CXCL8, NFKBIA, HNRNPU, IFI27, CLDN5, CD24, SFN, SAP18, STAT3, DDX3X, EREG, ARID5B, ZNF451, IL1RL1, CH25H, RPS7, RBM47, ATF3, COMMD6, ID2, SLAMF1, DUSP1, CIDEC, UBE2D3, JUN, ZFP36L2, SDCBP, TMBIM6, RANBP2, IL1B, DNAJA1, SQSTM1, RPL5, RPS19, …
73	regulation of cytoplasmic translation	NPM1, RPL13A, HNRNPU, CNBP, PKM, YBX3, GAPDH, CPEB4
74	ribosomal small subunit assembly	FAU, RPSA, RPS15, RPS19, RPSA2, RPS14
75	regulation of cell-cell adhesion	HLA-DRB5, ICOS, IL6, FGB, TIGIT, CD24, PDCD1, SFN, BRD2, ADGRG1, PLG, SLAMF1, CTLA4, DUSP10, IL1B, APOA1, LGALS3, NLRP3, FGG, VEGFA, PSMA7, PSMB1, PCK1, CD69, HSPD1, SOX4, HLA-DRB1, IL7R, IL10, TBX21, ARG2, ASS1
76	regulation of plasminogen activation	SERPINE1, THBS1, ANXA2, ENO1, S100A10
77	cell adhesion molecule production	CXCL8, IL1B, APOA1, PPIA
78	positive regulation of T-helper 1 cell cytokine production	IL18R1, SLAMF1, IL1B, TBX21
79	positive regulation of biosynthetic process	FHL5, NFIL3, HSPA1B, HSPA1A, NPM1, IL6, ELF1, ANGPTL8, APOBEC3A, TENT5C, GALR2, SELENOK, SERPINE1, PDE4B, TIGIT, NR4A2, CD2, RPS27L, AGR2, CEBPD, EIF4A3, JUND, CXCL8, NFKBIA, HNRNPU, ACTG1, CLDN5, EGR1, SOD2, CXCL10, IER2, TACC1, STAT3, IL18R1, DDX3X, SOST, KLF6, ITK, FFAR3, CHCHD2, EREG, ARID5B, IL1RL1, MAFA, SLC38A2, RBM47, ATF3, ID2, SLAMF1, FOSL2, OSM, LBHD1, NAT8, FOS, JUN, LAMTOR5, EDF1, IL…
80	cellular response to hormone stimulus	HSPA1B, HSPA1A, ERRFI1, FGB, NR4A2, HNRNPU, SYAP1, IGFBP7, STAT3, SOST, FFAR3, PDK4, TOP1, MAPKAP1, DUSP1, FOS, CYP26A1, ZFP36L2, PDE3A, IL1B, IGFBP1, LHCGR, AHSG, PCK1, NFE2L2, CFL1, CA2, PKM, HEYL, KLF9, HSPA8, ASS1, INHBB, GNAS, ATP1A1, SIK2, ZFP36L1, DDX5
81	negative regulation of protein metabolic process	HSPA1B, HSPA1A, ERRFI1, SERPINE1, RPL13A, CRYAB, EIF4A3, SFN, DDX3X, RPS7, ZFP36L2, DNAJA1, SQSTM1, RPL5, RACK1, TNFAIP3, TOB1, THBS1, GADD45A, IL7R, IL10, HSP90AB1, ATF4, APCS, PFDN2, INHBB, ANXA2, ZFP36L1, PPIA, HIPK2, CIB1, GAPDH, CPEB4, APOD
82	monoatomic cation transport	MT-ATP6, ATP5F1B, ATP1B3, MT-ND4, SLC4A4, COX6B1, SGK1, SELENOK, NDUFA1, PDE4B, FTH1, MT-CYB, CXCL10, CASQ2, NDUFB4, CALM1, SLC38A2, HSPA9, LRRC52, MT-CO3, NDUFB9, UQCRH, COX4I1, NDUFV2, TMBIM6, MT-ND4L, LGALS3, CXCL9, NDUFS6, KCNH8, UQCRFS1, TPT1, SLC1A3, SLC5A12, KCNIP1, MT-ND2, MT-ATP8, SLC3A2, KCNIP4, MT-ND1, ATF4, ATP1A1, F2RL3, GRIA2, SLC5A11, SCARA5, SLC13A3, NDUFV1, NDUFA12, MT-ND5, NDUFS…
83	cellular response to biotic stimulus	BPI, IL6, IRGM, SERPINE1, PDE4B, CXCL8, TXNIP, CXCL10, IL18R1, TNIP3, IL1B, CXCL9, NLRP3, TNFAIP3, CSF3, IL10, ANKRD1, ASS1, PPBP
84	miRNA transcription	IL6, EGR1, STAT3, FOS, JUN, VEGFA, HIF1A, IL10, MYOCD, DDX5
85	cellular response to peptide hormone stimulus	ERRFI1, NR4A2, SYAP1, STAT3, FFAR3, PDK4, TOP1, MAPKAP1, FOS, IL1B, IGFBP1, LHCGR, AHSG, PCK1, NFE2L2, CFL1, CA2, PKM, ASS1, INHBB, GNAS, SIK2, ZFP36L1
86	ovarian follicle development	NPPC, EREG, VEGFA, LHCGR, SOD1, INHBB
87	regulation of localization	HSPA1A, NPM1, ATP1B3, IL6, RAB5A, FGB, SERPINE1, PDE4B, AGR2, CRYAB, PIM3, NFKBIA, HNRNPU, IFI27, ACTG1, SFN, CXCL10, BNIP3L, STAT3, CD177, CASQ2, FFAR3, SIVA1, CALM1, SLC38A2, IL2RB, LRRC52, OSM, ABCA8, UBE2D3, LAMTOR5, SDCBP, TMBIM6, IL1B, DNAJA1, SQSTM1, PLIN2, APOA1, LGALS3, CXCL9, RACK1, FGG, MYBPC3, SLC2A2, APOC1, VEGFA, SOD1, DNAJB6, AHSG, NFE2L2, CFL1, GLUL, CA2, KCNIP1, SOX4, HLA-DRB1, T…
88	mitochondrial respiratory chain complex I assembly	MT-ND4, MT-ND2, MT-ND1, NDUFA13, MT-ND5, NDUFS5, MT-ND6
89	positive regulation of transforming growth factor beta receptor signaling pathway	SDCBP, THBS1, MYOCD, TSC22D1, HSP90AB1, HIPK2
90	positive regulation of miRNA transcription	IL6, EGR1, STAT3, FOS, JUN, HIF1A, IL10, MYOCD
91	multicellular organismal reproductive process	UBA52, RPL24, DEFB1, RPL13A, RPL6, NPPC, RPL13, EGR1, BRD2, DDX3X, EREG, PI3, PTN, RPL27A, BTG1, RPL31, PDE3A, ADIG, RPL5, LHCGR, RPL38, SOD1, RPL7A, RPL23A, PSMB1, RPL30, DYNLL1, UBE2B, CA12, RPL8, PDGFRA, INHBB, CREM, CIB1, RPL14, GPX4, RPL35A, RPL19, TPPP2
92	rhythmic process	NFIL3, JUND, NPPC, HNRNPU, EGR1, EREG, TOP1, PTN, ID2, PTGDS, RACK1, LHCGR, KLF9, CA12, ASS1, ATF4, PDGFRA, CREM, NAMPT, DDX5
93	regulation of peptide transport	IL6, FGB, PIM3, FFAR3, IL1B, FGG, SLC2A2, CA2, SOX4, HLA-DRB1, DYNLL1, INHBB, GNAS, FAM3D, MIDN
94	fibrinolysis	FGB, SERPINE1, PLG, FGG, THBS1
95	protein targeting to vacuole involved in autophagy	IRGM, SQSTM1, HSPA8
96	regulation of cell adhesion molecule production	CXCL8, IL1B, APOA1
97	response to activity	IL6, SOD2, SLC38A2, FOS, CFL1, IL10, KL, METRNL
98	regulation of phosphorus metabolic process	TRIM63, ERRFI1, IL6, SLC4A4, IRGM, HNRNPU, SYAP1, SFN, STAT3, IL20, EREG, PDK4, OSM, SDCBP, DNAJA1, RACK1, APOC1, VEGFA, LHCGR, ALDOB, HIF1A, THBS1, GADD45A, IL7R, DYNLL1, IL10, AREG, TMIGD1, PPIA, CIB1, MIDN, PTH1R, ENO1
99	positive regulation of miRNA metabolic process	IL6, EGR1, STAT3, FOS, JUN, HIF1A, IL10, MYOCD
100	protein stabilization	HSPA1B, HSPA1A, ATP1B3, IRGM, CRYAB, CCNH, AFM, APOA1, PPP1R10, HSPD1, SOX4, UBE2B, HSP90AB1, HSP90AA1, PFDN2, SOX17, GAPDH, APOA2
101	pyruvate metabolic process	TRIM63, SLC4A4, TPI1, PDK4, SDS, ALDOB, PCK1, HIF1A, PKM, GAPDH, ENO1
102	regulation of epithelial cell differentiation	ERRFI1, TMEM100, SERPINE1, CLDN5, CD24, SFN, IL20, BTG1, IL1B, VEGFA, ZFP36L1
103	cellular response to glucocorticoid stimulus	ERRFI1, HNRNPU, ZFP36L2, PCK1, KLF9, ASS1, ZFP36L1
104	regulation of hemostasis	FGB, SERPINE1, SERPINC1, PLG, FGG, NFE2L2, THBS1, PDGFRA
105	response to nutrient levels	MAT2A, NPPC, GABARAPL1, SOD2, MT-CYB, CXCL10, PDK4, AFM, GC, SLC38A2, MAPKAP1, ATF3, COX4I1, FOS, CYP26A1, PLIN2, GPX1, SOD1, PCK1, NFE2L2, HNRNPA1, ACSL1, HSPA8, ASS1, ATF4, INHBB, CPEB4, KL
106	endothelial cell migration	ATP5F1B, S100A7, S100P, PLG, PTN, S100A8, VEGFA, PTGS2, NFE2L2, FGFBP1, GLUL, HIF1A, THBS1, S100A9, GADD45A, CIB1, RHOB
107	protein-lipid complex remodeling	APOA1, APOC1, APOB, ANGPTL3, ANGPTL4, APOA2
108	cellular response to unfolded protein	HSPA1A, AGR2, STAT3, ATF3, SERP1, TMBIM6, RACK1, HERPUD1, NFE2L2, HSPD1, ATF4
109	gliogenesis	IL6, ADGRG1, STAT3, DAAM2, PTN, ID2, DUSP10, IL1B, NDRG1, SOD1, SOX4, S100A9, CXCR4, AREG, MAG, GPR183, VCAN
110	transmembrane transport	MT-ATP6, ATP5F1B, ATP1B3, MT-ND4, SLC4A4, COX6B1, NDUFA1, PDE4B, AQP4, MT-CYB, CXCL10, CASQ2, C7, NDUFB4, CALM1, GC, SLC38A2, HSPA9, LRRC52, MT-CO3, SLC25A47, NDUFB9, UQCRH, COX4I1, ABCA8, NDUFV2, TMBIM6, MT-ND4L, IL1B, CXCL9, SLC16A12, NDUFS6, SLC2A2, KCNH8, UQCRFS1, NFE2L2, SLC1A3, HSPD1, SLC5A12, CA2, KCNIP1, THBS1, MT-ND2, MT-ATP8, GJA4, SLC3A2, SLCO1C1, ACSL1, KCNIP4, MT-ND1, HSP90AA1, BCL2A…
111	regulation of peptide hormone secretion	IL6, FGB, PIM3, FFAR3, IL1B, FGG, SLC2A2, SOX4, HLA-DRB1, DYNLL1, INHBB, GNAS, FAM3D, MIDN
112	tissue regeneration	XIRP1, PTN, DUSP10, IGFBP1, TM4SF4, NACA, APOD
113	regulation of T-helper cell differentiation	BRD2, NLRP3, CD69, HLA-DRB1, JUNB, TBX21
114	inclusion body assembly	HSPA1B, HSPA1A, DNAJB6, DNAJB1, HSP90AA1
115	regulation of gliogenesis	IL6, DAAM2, PTN, ID2, DUSP10, IL1B, CXCR4, MAG
116	positive regulation of growth	CSNK2A3, AGR2, SFN, DDX3X, MAPKAP1, SDCBP, IGFBP1, S100A8, VEGFA, CFL1, S100A9, EIF4G2, EZR, CIB1, NACA
117	response to calcium ion	FGB, IQGAP1, TXNIP, MT-CYB, DPEP1, CASQ2, CALM1, DUSP1, FGG, THBS1, INHBB
118	viral life cycle	HSPA1B, HSPA1A, APOBEC3A, CXCL8, CHMP1B, DDX3X, SIVA1, PCBP3, IFITM3, RPSA, CH25H, SLAMF1, NCAM1, LAMTOR5, OASL, SLC3A2, CXCR4, HSP90AB1, PPIA, DDX5
119	regulation of establishment of protein localization	IL6, FGB, PIM3, NFKBIA, IFI27, SFN, IL1B, DNAJA1, RACK1, FGG, SLC2A2, SOX4, HLA-DRB1, DYNLL1, HSPA8, ANKRD1, HSP90AA1, INHBB, GNAS, FAM3D, PPIA, CIB1, MIDN, YWHAB, APOD, OAZ1
120	lymphocyte mediated immunity	IL6, ULBP1, TIGIT, TUBB4B, CD2, CD1B, PDCD1, CD8A, IL18R1, C7, IL2RB, SLAMF1, IL1B, NLRP3, HSPD1, HLA-DRB1, IL10, TBX21
121	blood coagulation	IL6, FGB, SERPINE1, DGKI, ACTG1, ADGRG1, SERPINC1, PLG, FGG, NFE2L2, THBS1, ANGPTL4, PDGFRA, GNAS, F2RL3, PPIA
122	negative regulation of DNA biosynthetic process	NPPC, HNRNPU, DUSP1, HNRNPA1, ANKRD1
123	respiratory burst	CXCL8, CD24, RPS19, CXCR1, S100A9
124	miRNA metabolic process	IL6, EGR1, STAT3, FOS, JUN, VEGFA, HIF1A, IL10, MYOCD, DDX5
125	growth	HSPA1B, HSPA1A, SGK1, CSNK2A3, AGR2, CRYAB, NPPC, IGFBP7, SFN, DDX3X, EREG, XIRP1, PTN, MAPKAP1, BTG1, DUSP10, SDCBP, IGFBP1, RACK1, S100A8, VEGFA, SOD1, CFL1, S100A9, EIF4G2, EZR, MAG, GNAS, TM4SF4, SOX17, CIB1, ENO1, NACA, APOD
126	proteinogenic amino acid catabolic process	HPD, AGXT, HAL, MAT1A, SDS, GLUL, PAH, ASS1, AFMID
127	triglyceride metabolic process	AGMO, CIDEC, APOC1, PLIN1, PCK1, APOB, ACSL1, FABP1, APOA2
128	platelet aggregation	IL6, FGB, ACTG1, ADGRG1, FGG, PDGFRA, GNAS, PPIA
129	lipoxygenase pathway	GPX1, PTGS2, GPX4
130	hormone transport	IL6, FGB, PIM3, FFAR3, MAFA, OSM, IL1B, FGG, SLC2A2, SOX4, HLA-DRB1, DYNLL1, SLC3A2, SLCO1C1, INHBB, GNAS, FAM3D, MIDN
131	regulation of chemotaxis	IL6, CXCR2, MTUS1, SERPINE1, S100A7, CXCL8, CXCL10, PTN, DUSP1, VEGFA, CXCR1, THBS1, GPR183, PDGFRA
132	primary miRNA processing	IL6, STAT3, HNRNPA2B1, DDX5
133	positive regulation of cell growth	CSNK2A3, SFN, DDX3X, MAPKAP1, SDCBP, IGFBP1, S100A8, VEGFA, CFL1, S100A9, EIF4G2, CIB1
134	L-amino acid catabolic process	HPD, AGXT, HAL, MAT1A, SDS, GLUL, PAH, ASS1, AFMID
135	canonical glycolysis	TPI1, PKM, GAPDH, ENO1
136	glucose catabolic process to pyruvate	TPI1, PKM, GAPDH, ENO1
137	proteasomal ubiquitin-independent protein catabolic process	PSMA7, PSMB1, NFE2L2, MIDN
138	developmental process involved in reproduction	UBA52, RPL24, DEFB1, RPL13A, RPL6, NPPC, RPL13, BRD2, ADGRG1, EREG, PTN, RPL27A, BTG1, RPL31, PDE3A, ADIG, RPL5, VEGFA, LHCGR, RPL38, SOD1, RPL7A, RPL23A, PSMB1, RPL30, DYNLL1, UBE2B, RPL8, PDGFRA, INHBB, CREM, CIB1, RPL14, GPX4, RPL35A, RPL19, TPPP2
139	autocrine signaling	IL6, S100A8, S100A9
140	myelin maintenance	NDRG1, SOD1, CXCR4
141	proteinogenic amino acid metabolic process	HPD, AGXT, HAL, MAT1A, SDS, HAO1, BHMT, GLUL, PAH, ASS1, ATF4, AFMID
142	rRNA processing	RPS25, RPS27L, EIF4A3, RPS21, RPS15, RPS7, SNU13, RPL5, RPS19, RPL7A, TRMT112, RPS13, RPS14, RPS16, NUDT16, RPL14, RPL35A
143	positive regulation of phagocytosis	STAT3, IL2RB, APOA1, SOD1, AHSG, FCN2, APOA2
