## Supplementary Table6 for "REN-former prioritizes candidate regulators of kidney disease-state transitions through single-cell foundation modeling and human genetics"

### Sheet: ST6A_CKD-NR_Del
Rank	Gene symbol	Ensembl ID	Entrez ID	Shift_to_goal_end	Goal_end_FDR	N_detections
1	SEC22B	ENSG00000265808	9554	0.0148343	3.72389e-13	40
2	HLA-DRB1	ENSG00000196126	3123	0.0132997	5.91101e-09	51
3	CTNNB1	ENSG00000168036	1499	0.0122856	1.11391e-09	63
4	CD74	ENSG00000019582	972	0.0120085	6.54772e-12	72
5	AFMID	ENSG00000183077	125061	0.0104256	8.40745e-06	44
6	HLA-DPB1	ENSG00000223865	3115	0.00929549	0.00501144	21
7	LETM1	ENSG00000168924	3954	0.00908072	0.0402177	19
8	CHP1	ENSG00000187446	11261	0.00846056	1.19996e-05	61
9	TSPYL1	ENSG00000189241	7259	0.0084002	1.31564e-06	85
10	DDX6	ENSG00000110367	1656	0.00822786	0.0294222	39
11	EIF5A	ENSG00000132507	1984	0.00754611	5.68403e-05	97
12	RACK1	ENSG00000204628	10399	0.00703032	1.59979e-06	234
13	MAPKAP1	ENSG00000119487	79109	0.00689025	0.0189071	48
14	MT1H	ENSG00000205358	4496	0.00674671	3.15626e-08	224
15	ITM2B	ENSG00000136156	9445	0.00607572	0.0417588	173
16	MT1G	ENSG00000125144	4495	0.00419667	1.19025e-05	281
17	MT-ATP8	ENSG00000228253	4509	0.00408141	0.000696759	248
18	ATP5ME	ENSG00000169020	521	0.00400125	0.000114369	249
19	DPEP1	ENSG00000015413	1800	0.0039696	0.000115256	168
20	MT2A	ENSG00000125148	4502	0.00389872	3.1884e-08	223
21	APOE	ENSG00000130203	348	0.00380653	7.39972e-11	272
22	RPS10	ENSG00000124614	6204	0.00324183	9.32065e-14	173
23	FTL	ENSG00000087086	2512	0.00311848	1.37633e-27	292
24	VCAM1	ENSG00000162692	7412	0.00286771	0.0402177	41
25	FTH1	ENSG00000167996	2495	0.00272527	1.40201e-35	297
26	GADD45A	ENSG00000116717	1647	0.00271222	4.47614e-07	64
27	KLF9	ENSG00000119138	687	0.00239313	4.89388e-06	47
28	PDK4	ENSG00000004799	5166	0.00223628	1.09402e-05	40
29	SGK1	ENSG00000118515	6446	0.00187266	5.23689e-06	31
30	ZFAND5	ENSG00000107372	7763	0.00177578	1.27701e-08	55
31	USP2	ENSG00000036672	9099	0.00176997	3.50552e-07	40
32	ALDOA	ENSG00000149925	226	0.00162725	0.0024447	21
33	ARG2	ENSG00000081181	384	0.00152809	2.66396e-12	63
34	CREM	ENSG00000095794	1390	0.00132404	6.8554e-05	22

### Sheet: ST6B_CKD-NR_OE
Rank	Gene symbol	Ensembl ID	Entrez ID	Shift_to_goal_end	Goal_end_FDR	N_detections
1	ZFAND5	ENSG00000107372	7763	0.0112391	4.69763e-31	55
2	HLA-DRB1	ENSG00000196126	3123	0.00813767	5.61626e-18	51
3	PDK4	ENSG00000004799	5166	0.00640585	3.98976e-15	40
4	ARG2	ENSG00000081181	384	0.00574677	2.70011e-29	63
5	MT-ATP8	ENSG00000228253	4509	0.00551178	1.30225e-107	248
6	CEBPD	ENSG00000221869	1052	0.00501088	7.72384e-26	64
7	LBHD1	ENSG00000162194	79081	0.0047246	3.11356e-86	287
8	NR4A2	ENSG00000153234	4929	0.00462012	3.13941e-24	54
9	GADD45B	ENSG00000099860	4616	0.00455104	2.55038e-05	12
10	BTG1	ENSG00000133639	694	0.00439088	2.54473e-24	59
11	DUSP1	ENSG00000120129	1843	0.00436969	1.18884e-06	17
12	GPX1	ENSG00000233276	2876	0.00436955	0.0411952	6
13	JUN	ENSG00000177606	3725	0.0043656	1.03845e-08	28
14	RHOB	ENSG00000143878	388	0.00424329	1.75741e-28	62
15	FKBP5	ENSG00000096060	2289	0.00413697	6.07073e-11	39
16	TSC22D3	ENSG00000157514	1831	0.00396196	2.08787e-06	17
17	RPSA2	ENSG00000288920	388524	0.00391097	2.73287e-55	165
18	HERPUD1	ENSG00000051108	9709	0.00382567	4.90443e-34	90
19	ERRFI1	ENSG00000116285	54206	0.00373575	1.22594e-05	14
20	MIDN	ENSG00000167470	90007	0.00365826	0.00085933	16
21	JUNB	ENSG00000171223	3726	0.00365052	3.93951e-07	23
22	SGK1	ENSG00000118515	6446	0.00357784	1.56997e-07	31
23	CREM	ENSG00000095794	1390	0.00347736	3.25563e-05	22
24	BTG3	ENSG00000154640	10950	0.00344941	0.016006	6
25	GADD45A	ENSG00000116717	1647	0.00332398	3.46265e-21	64
26	FOS	ENSG00000170345	2353	0.00329574	1.80623e-05	22
27	TACC1	ENSG00000147526	6867	0.00326489	4.41297e-05	17
28	MT-ND5	ENSG00000198786	4540	0.00323278	9.42952e-70	262
29	PCK1	ENSG00000124253	5105	0.0032163	9.26103e-63	216
30	ATF3	ENSG00000162772	467	0.00314613	0.0096847	7
31	CXCR4	ENSG00000121966	7852	0.00306738	1.77629e-75	248
32	ATP1B3	ENSG00000069849	483	0.00297716	0.00175333	10
33	TNFAIP3	ENSG00000118503	7128	0.00295436	3.32244e-57	191
34	KLF6	ENSG00000067082	1316	0.002942	4.78048e-09	33
35	ELF1	ENSG00000120690	1997	0.0029009	0.000106041	18
36	DDIT4	ENSG00000168209	54541	0.0027909	0.00594943	9
37	ZFP36L2	ENSG00000152518	678	0.00277149	8.92421e-07	35
38	UBC	ENSG00000150991	7316	0.00269166	2.15719e-41	161
39	SYTL3	ENSG00000164674	94120	0.00263992	1.10731e-56	231
40	FOSL2	ENSG00000075426	2355	0.00263083	0.0013068	19
41	RACK1	ENSG00000204628	10399	0.00262147	2.30231e-19	234
42	IFITM3	ENSG00000142089	10410	0.0026028	0.000947499	32
43	MT-ND4L	ENSG00000212907	4539	0.0025823	9.96986e-20	266
44	MCL1	ENSG00000143384	4170	0.00241551	0.00150978	17
45	NAMPT	ENSG00000105835	10135	0.00238067	0.00025415	17
46	AREG	ENSG00000109321	374	0.00237349	1.36991e-62	293
47	REL	ENSG00000162924	5966	0.0023386	0.0386413	6
48	IER2	ENSG00000160888	9592	0.00233649	1.04928e-09	45
49	EIF5	ENSG00000100664	1983	0.00232627	3.63295e-11	68
50	GABARAPL1	ENSG00000139112	23710	0.0022697	6.50548e-13	56
51	RGS1	ENSG00000090104	5996	0.00220941	1.63035e-61	291
52	NFKBIA	ENSG00000100906	4792	0.00220591	0.000321552	23
53	EGR1	ENSG00000120738	1958	0.0021812	0.00592367	13
54	IFI27	ENSG00000165949	3429	0.00218014	7.09147e-30	170
55	HSP90AA1	ENSG00000080824	3320	0.00214482	1.18506e-48	240
56	HLA-DRB5	ENSG00000198502	3127	0.00214389	1.78614e-23	116
57	DNAJB1	ENSG00000132002	3337	0.00205844	3.25113e-07	55
58	PIM3	ENSG00000198355	415116	0.00205037	0.000823479	19
59	DUSP2	ENSG00000158050	1844	0.00204684	7.30427e-32	181
60	ACTG1	ENSG00000184009	71	0.00199749	2.39635e-33	199
61	ZFP36L1	ENSG00000185650	677	0.00197514	3.38504e-17	96
62	IER3	ENSG00000137331	8870	0.00192908	0.0258608	17
63	ID2	ENSG00000115738	3398	0.00191284	2.64093e-06	34
64	LITAF	ENSG00000189067	9516	0.00190474	0.0030216	24
65	SRSF7	ENSG00000115875	6432	0.00190417	8.3634e-07	40
66	ETS2	ENSG00000157557	2114	0.00189131	0.0285454	13
67	EZR	ENSG00000092820	7430	0.00188589	2.98139e-17	103
68	TGIF1	ENSG00000177426	7050	0.00188503	0.000249502	29
69	NFIL3	ENSG00000165030	4783	0.00187092	0.0363976	12
70	JUND	ENSG00000130522	3727	0.00186554	4.75321e-12	95
71	GNAS	ENSG00000087460	2778	0.00185642	2.15248e-16	104
72	GLUL	ENSG00000135821	2752	0.00180815	0.00178187	31
73	CCN1	ENSG00000142871	3491	0.00178062	4.72771e-42	281
74	C11orf96	ENSG00000187479	387763	0.00177703	1.0769e-12	104
75	METRNL	ENSG00000176845	284207	0.00176371	0.0031183	25
76	MT-ND1	ENSG00000198888	4535	0.00175783	1.22377e-35	280
77	RPS29	ENSG00000213741	6235	0.00172815	1.0925e-20	263
78	SIK2	ENSG00000170145	23235	0.0017277	0.00369237	26
79	HSPA1B	ENSG00000204388	3304	0.00166929	1.19969e-06	81
80	TSC22D1	ENSG00000102804	8848	0.00166767	4.43404e-05	68
81	SRGN	ENSG00000122862	5552	0.00164468	2.64887e-28	234
82	KLF9	ENSG00000119138	687	0.00163166	0.0100055	47
83	TXNIP	ENSG00000265972	10628	0.00162603	1.28843e-12	115
84	IQGAP1	ENSG00000140575	8826	0.00161148	0.0270688	22
85	HSPA6	ENSG00000173110	3310	0.0016033	4.58125e-30	292
86	CXCL2	ENSG00000081041	2920	0.00159761	1.01638e-32	272
87	MT-CYB	ENSG00000198727	4519	0.00159509	1.13043e-25	290
88	ALDOB	ENSG00000136872	229	0.0015655	9.76914e-33	278
89	CCNH	ENSG00000134480	902	0.00156363	0.0128445	21
90	NFE2L2	ENSG00000116044	4780	0.0015518	1.29233e-06	55
91	DEFB1	ENSG00000164825	1672	0.00155041	0.00353942	31
92	RANBP2	ENSG00000153201	5903	0.00154414	9.23217e-05	36
93	STAT3	ENSG00000168610	6774	0.00153169	0.0033956	22
94	SOX4	ENSG00000124766	6659	0.00152831	9.29392e-06	45
95	PNRC1	ENSG00000146278	10957	0.00151405	1.51526e-07	62
96	CYCS	ENSG00000172115	54205	0.00150433	6.48291e-08	96
97	DDX5	ENSG00000108654	1655	0.00148234	2.5354e-13	103
98	SQSTM1	ENSG00000161011	8878	0.00147789	2.99421e-11	114
99	CFL1	ENSG00000172757	1072	0.00146393	5.42822e-21	188
100	SLC38A2	ENSG00000134294	54407	0.00145244	0.016932	23
101	SAP18	ENSG00000150459	10284	0.00144008	1.25488e-16	182
102	SELENOK	ENSG00000113811	58515	0.0014306	4.87498e-07	87
103	MAT2A	ENSG00000168906	4144	0.00141888	2.09675e-11	81
104	TFF3	ENSG00000160180	7033	0.0014167	4.80803e-23	284
105	PSMA7	ENSG00000101182	5688	0.00141025	2.49748e-13	121
106	PIK3IP1	ENSG00000100100	113791	0.00140555	0.0167796	13
107	SYAP1	ENSG00000169895	94056	0.00140331	8.06142e-05	53
108	TOB1	ENSG00000141232	10140	0.00139952	0.00163383	38
109	NUFIP2	ENSG00000108256	57532	0.00139495	0.0368323	25
110	IGFBP7	ENSG00000163453	3490	0.00138324	4.7021e-06	80
111	RBM39	ENSG00000131051	9584	0.00138231	0.000527839	64
112	MYL12B	ENSG00000118680	103910	0.00138026	2.60966e-16	174
113	VEGFA	ENSG00000112715	7422	0.00137224	0.00912172	34
114	SLC3A2	ENSG00000168003	6520	0.00136766	2.57547e-09	104
115	CCL20	ENSG00000115009	6364	0.0013565	5.35397e-25	297
116	MTUS1	ENSG00000129422	57509	0.00133811	0.0163554	19
117	ZNF451	ENSG00000112200	26036	0.00133263	0.0427659	21
118	EIF1	ENSG00000173812	10209	0.00132631	3.76715e-19	226
119	TPT1	ENSG00000133112	7178	0.00132435	5.09291e-20	297
120	HIF1A	ENSG00000100644	3091	0.00132382	0.00538532	42
121	AFF4	ENSG00000072364	27125	0.00131135	0.00102268	40
122	CCNL1	ENSG00000163660	57018	0.00128458	0.0447864	15
123	YBX3	ENSG00000060138	8531	0.00127714	0.000533234	36
124	RSRC2	ENSG00000111011	65117	0.00127016	0.000327713	38
125	ANGPTL4	ENSG00000167772	51129	0.00126999	0.000194356	61
126	SLC16A12	ENSG00000152779	387700	0.00126647	0.0050613	36
127	NDRG1	ENSG00000104419	10397	0.00126224	6.16785e-09	125
128	CH25H	ENSG00000138135	9023	0.00125953	3.54793e-22	294
129	SERPINE1	ENSG00000106366	5054	0.00125885	4.58317e-22	289
130	RPL13A	ENSG00000142541	23521	0.00123691	2.25951e-16	210
131	RPS4X	ENSG00000198034	6191	0.00123532	5.60857e-10	251
132	C12orf57	ENSG00000111678	113246	0.00123364	6.08448e-06	71
133	PTP4A1	ENSG00000112245	7803	0.00123191	0.00885107	51
134	GPR183	ENSG00000169508	1880	0.00122993	5.24983e-16	249
135	CDH16	ENSG00000166589	1014	0.00122977	7.80725e-07	96
136	DDX3X	ENSG00000215301	1654	0.00122959	4.84285e-05	62
137	MAPKAP1	ENSG00000119487	79109	0.00122675	0.000354642	48
138	RPS20	ENSG00000008988	6224	0.00121786	1.22008e-07	121
139	SAA2	ENSG00000134339	6289	0.00121431	2.01889e-22	300
140	SOD2	ENSG00000291237	6648	0.0012095	1.17051e-08	100
141	UBB	ENSG00000170315	7314	0.00120915	2.28983e-15	241
142	PPP1R10	ENSG00000204569	5514	0.00120323	0.00275055	30
143	RPL30	ENSG00000156482	6156	0.00119321	8.43399e-17	261
144	IDI1	ENSG00000067064	3422	0.00118645	0.00336043	27
145	HSPD1	ENSG00000144381	3329	0.00117041	4.48648e-14	204
146	LGALS3	ENSG00000131981	3958	0.00115749	0.000174391	52
147	CALM1	ENSG00000198668	801	0.00115626	1.98136e-15	245
148	VCAN	ENSG00000038427	1462	0.00115004	2.93543e-06	96
149	ARID5B	ENSG00000150347	84159	0.00114062	0.00351491	55
150	F2RL3	ENSG00000127533	9002	0.00113966	1.26358e-16	264
151	TOP1	ENSG00000198900	7150	0.00113813	0.00175494	56
152	S100A10	ENSG00000197747	6281	0.00113595	2.09463e-07	94
153	FGG	ENSG00000171557	2266	0.00112918	1.56859e-18	300
154	S100P	ENSG00000163993	6286	0.00112904	2.33153e-17	300
155	CA12	ENSG00000074410	771	0.00112635	0.000121559	93
156	HSP90AB1	ENSG00000096384	3326	0.00112081	4.21631e-14	185
157	MT-ND2	ENSG00000198763	4536	0.00111801	2.48857e-15	281
158	GPR171	ENSG00000174946	29909	0.00111691	1.24072e-15	260
159	SAT1	ENSG00000130066	6303	0.00111086	1.8154e-08	222
160	BRD2	ENSG00000204256	6046	0.00110045	0.000593196	51
161	RPS21	ENSG00000171858	6227	0.00107405	2.7165e-09	262
162	SDCBP	ENSG00000137575	6386	0.00107106	0.00637232	62
163	ESM1	ENSG00000164283	11082	0.00106658	3.4586e-08	163
164	FGB	ENSG00000171564	2244	0.001066	1.26781e-13	299
165	TENT5C	ENSG00000183508	54855	0.00106572	0.0253029	34
166	RAB5A	ENSG00000144566	5868	0.00105104	0.0171816	29
167	RPL38	ENSG00000172809	6169	0.00105058	7.14425e-13	249
168	EIF4A2	ENSG00000156976	1974	0.00104856	0.000120187	127
169	C7	ENSG00000112936	730	0.00104033	5.78484e-12	297
170	DAZAP2	ENSG00000183283	9802	0.00103344	4.23646e-05	117
171	AGR2	ENSG00000106541	10551	0.00102536	2.67583e-14	291
172	EIF4A3	ENSG00000141543	9775	0.00102522	0.0429847	26
173	CLEC4E	ENSG00000166523	26253	0.00102222	1.04602e-12	259
174	ATP1A1	ENSG00000163399	476	0.00101504	0.0119746	78
175	SLC2A2	ENSG00000163581	6514	0.00100898	0.0330693	51
176	CHMP1B	ENSG00000255112	57132	0.000998615	0.00534447	39
177	TMBIM6	ENSG00000139644	7009	0.000997555	2.7866e-08	188
178	RPL24	ENSG00000114391	6152	0.000992071	8.32229e-11	242
179	HIPK2	ENSG00000064393	28996	0.00099162	0.0220551	58
180	GAPDH	ENSG00000111640	2597	0.000986673	9.05561e-11	280
181	HSPA1A	ENSG00000204389	3303	0.000981157	0.036592	79
182	MUC13	ENSG00000173702	56667	0.000978636	2.41052e-12	285
183	GPX3	ENSG00000211445	2878	0.000978312	5.2912e-13	281
184	RPL35A	ENSG00000182899	6165	0.000977986	2.20527e-12	248
185	RGS16	ENSG00000143333	6004	0.000977869	0.00275734	93
186	COMMD6	ENSG00000188243	170622	0.000975632	7.80725e-07	147
187	DNAJB6	ENSG00000105993	10049	0.000972774	0.000221602	70
188	UQCRH	ENSG00000173660	7388	0.000969269	4.98722e-06	169
189	DNAJA1	ENSG00000086061	3301	0.000966091	0.000119666	102
190	ANXA2	ENSG00000182718	302	0.000964193	0.0368323	34
191	RPS11	ENSG00000142534	6205	0.000963883	6.52888e-08	193
192	ATP5F1B	ENSG00000110955	506	0.000963211	4.92583e-07	174
193	MTCH1	ENSG00000137409	23787	0.000956991	0.0182359	68
194	IL1RL1	ENSG00000115602	9173	0.000951783	6.85618e-12	291
195	RPSA	ENSG00000168028	3921	0.000950811	8.61473e-05	165
196	EIF4G2	ENSG00000110321	1982	0.000948465	4.90767e-05	141
197	MT-ATP6	ENSG00000198899	4508	0.000945999	1.4969e-10	291
198	GJA4	ENSG00000187513	2701	0.000944383	0.00654949	71
199	RAB2A	ENSG00000104388	5862	0.000942739	0.0013068	97
200	RPS16	ENSG00000105193	6217	0.00093622	3.98431e-09	203
201	OSM	ENSG00000099985	5008	0.000931521	2.90473e-10	291
202	C2CD4B	ENSG00000205502	388125	0.000924838	1.20541e-07	224
203	ACSL1	ENSG00000151726	2180	0.000923466	3.09849e-05	123
204	CSF3	ENSG00000108342	1440	0.000920447	2.94412e-12	300
205	HNRNPU	ENSG00000153187	3192	0.00092007	0.00275055	95
206	YPEL5	ENSG00000119801	51646	0.000920022	0.00884944	50
207	RPS27L	ENSG00000185088	51065	0.000917546	4.29174e-07	232
208	EIF1AX	ENSG00000173674	1964	0.000917317	0.000139852	126
209	SLC5A11	ENSG00000158865	115584	0.000913147	3.99296e-13	300
210	DPEP1	ENSG00000015413	1800	0.000909996	4.65523e-07	168
211	CCN2	ENSG00000118523	1490	0.000908329	1.57333e-10	291
212	HSPE1	ENSG00000115541	3336	0.000906871	8.87395e-09	258
213	HNRNPA2B1	ENSG00000122566	3181	0.000904674	0.00103474	113
214	CCRL2	ENSG00000121797	9034	0.000904213	0.01249	90
215	CD24	ENSG00000272398	100133941	0.00090416	0.00624799	96
216	CNBP	ENSG00000169714	7555	0.000903305	0.000792781	75
217	CARHSP1	ENSG00000153048	23589	0.000894959	0.0147658	77
218	DUSP10	ENSG00000143507	11221	0.000892062	0.0163426	79
219	THBS1	ENSG00000137801	7057	0.000884007	0.00406998	60
220	HSPA9	ENSG00000113013	3313	0.000883677	0.000448157	106
221	PLIN2	ENSG00000147872	123	0.00088354	2.01314e-05	126
222	PTGDS	ENSG00000107317	5730	0.00087922	6.36684e-08	287
223	LYPD3	ENSG00000124466	27076	0.00087885	2.87922e-06	183
224	ARF3	ENSG00000134287	377	0.000877682	0.0416881	61
225	DDX24	ENSG00000089737	57062	0.000877351	0.0458719	62
226	MRFAP1	ENSG00000179010	93621	0.000876385	0.00427384	75
227	MT-ND6	ENSG00000198695	4541	0.00087602	4.34137e-05	157
228	DUSP4	ENSG00000120875	1846	0.000874776	2.61288e-08	271
229	CXCL8	ENSG00000169429	3576	0.000863522	4.13367e-09	299
230	GIMAP5	ENSG00000196329	55340	0.000857406	0.0171017	74
231	CD69	ENSG00000110848	969	0.000857283	6.66604e-08	266
232	FYB1	ENSG00000082074	2533	0.000856688	0.00848163	89
233	GSTA2	ENSG00000244067	2939	0.000854372	5.01952e-08	198
234	AFMID	ENSG00000183077	125061	0.000854313	0.0407187	44
235	PLG	ENSG00000122194	5340	0.000853162	0.00275734	97
236	DSTN	ENSG00000125868	11034	0.000851162	6.48813e-07	192
237	IL18R1	ENSG00000115604	8809	0.00084082	3.40333e-06	233
238	NDUFA12	ENSG00000184752	55967	0.000840557	0.0388968	84
239	SLC5A12	ENSG00000148942	159963	0.000839292	1.63392e-05	131
240	OASL	ENSG00000135114	8638	0.000836397	6.47839e-07	249
241	SNU13	ENSG00000100138	4809	0.000834884	0.000877937	86
242	CDH19	ENSG00000071991	28513	0.000833164	7.32187e-10	300
243	PTN	ENSG00000105894	5764	0.000833075	0.0303302	84
244	NUDT16	ENSG00000198585	131870	0.000829019	0.00178128	54
245	CPEB4	ENSG00000113742	80315	0.000827984	0.00462388	103
246	ADGRG1	ENSG00000205336	9289	0.000824052	0.0440634	82
247	UQCRFS1	ENSG00000169021	7386	0.000819441	0.000396545	138
248	ASAH1	ENSG00000104763	427	0.000819396	0.0135599	106
249	BNIP3L	ENSG00000104765	665	0.000815704	0.00123661	97
250	DAAM2	ENSG00000146122	23500	0.000808578	3.85149e-06	291
251	SNAI1	ENSG00000124216	6615	0.000807712	0.000760976	151
252	ATF4	ENSG00000128272	468	0.000807568	0.025894	43
253	PKM	ENSG00000067225	5315	0.00080551	0.0129524	73
254	STX11	ENSG00000135604	8676	0.000804797	0.0373993	58
255	S100A8	ENSG00000143546	6279	0.000799943	7.5485e-06	299
256	SERP1	ENSG00000120742	27230	0.00079972	0.00546096	96
257	KALRN	ENSG00000160145	8997	0.000798583	1.18992e-08	291
258	BHMT	ENSG00000145692	635	0.000796287	1.09194e-05	203
259	CST1	ENSG00000170373	1469	0.000794308	5.00301e-06	300
260	SOD1	ENSG00000142168	6647	0.000789336	7.11613e-07	254
261	NEU4	ENSG00000204099	129807	0.000788684	0.0458269	105
262	FCN2	ENSG00000160339	2220	0.000782372	4.16135e-08	300
263	ETNPPL	ENSG00000164089	64850	0.00078144	8.64212e-08	299
264	TNFSF8	ENSG00000106952	944	0.000781425	1.87445e-07	291
265	RGS9BP	ENSG00000186326	388531	0.000777339	2.84125e-07	297
266	PFDN2	ENSG00000143256	5202	0.000775611	0.00492683	105
267	ARF4	ENSG00000168374	378	0.000772123	0.0272751	62
268	GSTA1	ENSG00000243955	2938	0.000772117	8.0362e-06	249
269	SH2D2A	ENSG00000027869	9047	0.000764799	5.32033e-06	269
270	GZMH	ENSG00000100450	2999	0.000763513	1.52114e-07	294
271	APOC1	ENSG00000130208	341	0.000762036	0.000516228	171
272	SON	ENSG00000159140	6651	0.000760983	0.0138164	58
273	HP	ENSG00000257017	3240	0.00076066	7.88834e-07	300
274	ITK	ENSG00000113263	3702	0.000754306	1.26661e-06	281
275	KRT18	ENSG00000111057	3875	0.00075207	0.0132619	91
276	SFN	ENSG00000175793	2810	0.000751028	1.77625e-06	275
277	RPL27A	ENSG00000166441	6157	0.00075017	8.92021e-08	244
278	CRYAB	ENSG00000109846	1410	0.000750135	8.72353e-05	211
279	TRIM29	ENSG00000137699	23650	0.00074796	3.29741e-06	280
280	PTPRCAP	ENSG00000213402	5790	0.00074437	6.10845e-07	297
281	IL1B	ENSG00000125538	3553	0.000741749	5.47211e-07	291
282	TAGAP	ENSG00000164691	117289	0.000734117	0.000233318	239
283	GPX4	ENSG00000167468	2879	0.000733383	3.27145e-07	271
284	COX6A1	ENSG00000111775	1337	0.000731504	0.000516228	191
285	RPL36AL	ENSG00000165502	6166	0.000730895	2.70376e-05	180
286	S100A9	ENSG00000163220	6280	0.000725184	9.24847e-06	294
287	CD163	ENSG00000177575	9332	0.000724499	7.7092e-05	279
288	AGXT	ENSG00000172482	189	0.000720968	1.77625e-06	288
289	COX6B1	ENSG00000126267	1340	0.000720096	2.24375e-05	222
290	IP6K3	ENSG00000161896	117283	0.000715788	8.06142e-05	210
291	HNRNPDL	ENSG00000152795	9987	0.000714542	0.0188452	68
292	KRT8	ENSG00000170421	3856	0.000712651	0.0397037	78
293	UBE2B	ENSG00000119048	7320	0.00071038	0.00460262	90
294	MT-ND4	ENSG00000198886	4538	0.00070763	1.65871e-06	288
295	RBM47	ENSG00000163694	54502	0.000707389	0.0418545	93
296	CD2	ENSG00000116824	914	0.00070593	0.0335972	108
297	CD79A	ENSG00000105369	973	0.000705926	4.89438e-06	299
298	RPL19	ENSG00000108298	6143	0.000705428	8.06003e-06	281
299	NDUFA1	ENSG00000125356	4694	0.000700155	0.00313897	205
300	TUBB4B	ENSG00000188229	10383	0.000699502	0.0173771	132
301	S100A7	ENSG00000143556	6278	0.000698844	2.73588e-05	300
302	EREG	ENSG00000124882	2069	0.000698773	3.79694e-06	299
303	P2RY10	ENSG00000078589	27334	0.000696682	6.85415e-05	270
304	IL1R2	ENSG00000115590	7850	0.000693146	0.00538532	148
305	FPR1	ENSG00000171051	2357	0.000690582	2.68357e-05	273
306	LIME1	ENSG00000203896	54923	0.00068849	0.000597788	186
307	CP	ENSG00000047457	1356	0.000688475	5.67958e-05	291
308	RNASEK-C17orf49	ENSG00000161939	100529209	0.000687481	3.35401e-05	287
309	NDUFA13	ENSG00000186010	51079	0.000684385	0.00245654	158
310	LRRC52	ENSG00000162763	440699	0.000679953	7.67009e-06	291
311	GC	ENSG00000145321	2638	0.000675592	9.79423e-06	300
312	CIB1	ENSG00000185043	10519	0.000674181	0.00336043	148
313	UBE2D3	ENSG00000109332	7323	0.000673631	0.014669	107
314	MYOZ2	ENSG00000172399	51778	0.000673191	1.01375e-06	300
315	NCKAP5	ENSG00000176771	344148	0.000672007	1.2598e-05	285
316	EDF1	ENSG00000107223	8721	0.000671536	1.6807e-05	223
317	GSTM1	ENSG00000134184	2944	0.000670898	0.00025404	274
318	RPL23A	ENSG00000198242	6147	0.000666317	3.81208e-05	220
319	KCNIP1	ENSG00000182132	30820	0.000663753	9.13781e-05	274
320	NDUFV1	ENSG00000167792	4723	0.000662089	0.039373	136
321	MAFA	ENSG00000182759	389692	0.000660253	0.000679213	266
322	NDUFS6	ENSG00000145494	4726	0.000660139	0.00316393	178
323	EPS8L3	ENSG00000198758	79574	0.000658584	6.7796e-05	299
324	SLAMF1	ENSG00000117090	6504	0.000655552	0.000914014	266
325	ENO1	ENSG00000074800	2023	0.000655267	0.00635018	181
326	ZNF878	ENSG00000257446	729747	0.000654969	8.61473e-05	297
327	PPBP	ENSG00000163736	5473	0.00065321	5.50095e-06	299
328	NPM1	ENSG00000181163	4869	0.00065308	0.00313703	148
329	CIMAP1C	ENSG00000182950	161753	0.000650924	0.000107565	287
330	AOC1	ENSG00000002726	26	0.000650642	0.0106462	157
331	ARL14	ENSG00000179674	80117	0.000649072	3.79081e-05	294
332	ASS1	ENSG00000130707	445	0.00064734	0.000146607	237
333	BCL2A1	ENSG00000140379	597	0.000647093	0.0191605	142
334	FGFBP1	ENSG00000137440	9982	0.000644801	4.79284e-05	297
335	B3GALT1	ENSG00000172318	8708	0.00064283	9.30845e-06	293
336	PDE4B	ENSG00000184588	5142	0.000638554	0.000323886	288
337	AKR7A3	ENSG00000162482	22977	0.000637172	0.0480365	109
338	PTGS2	ENSG00000073756	5743	0.00063606	0.00408015	234
339	GPR18	ENSG00000125245	2841	0.000636056	0.000873878	273
340	SPARCL1	ENSG00000152583	8404	0.000634912	0.010419	169
341	PPIA	ENSG00000196262	5478	0.00063491	0.00081184	215
342	TNFRSF10C	ENSG00000173535	8794	0.000631513	0.00281556	267
343	AGMO	ENSG00000187546	392636	0.00063086	0.00240614	178
344	SLC13A3	ENSG00000158296	64849	0.000629956	0.0129524	103
345	RHOC	ENSG00000155366	389	0.000629185	0.00787311	127
346	HSPA8	ENSG00000109971	3312	0.000628469	0.00127705	192
347	FAM177A1	ENSG00000151327	283635	0.000627698	0.0124657	100
348	SOX17	ENSG00000164736	64321	0.000627074	0.00198594	232
349	NKX6-2	ENSG00000148826	84504	0.000626999	0.000578676	297
350	BNIP5	ENSG00000189325	389384	0.000624378	5.04417e-05	300
351	YWHAB	ENSG00000166913	7529	0.000620603	0.0188388	119
352	RPL7A	ENSG00000148303	6130	0.000620088	0.000153775	249
353	DTHD1	ENSG00000197057	401124	0.000619982	0.000112119	299
354	NDUFV2	ENSG00000178127	4729	0.000619086	0.00163573	148
355	NACA	ENSG00000196531	4666	0.00061786	0.00658417	242
356	NDUFS5	ENSG00000168653	4725	0.000617199	0.00264621	214
357	CXCL9	ENSG00000138755	4283	0.000617002	0.000394052	299
358	TIGD3	ENSG00000173825	220359	0.000615302	0.00787311	242
359	ALDH1L1	ENSG00000144908	10840	0.000615057	0.0191344	113
360	ABCA4	ENSG00000198691	24	0.000614171	0.000609714	292
361	MEDAG	ENSG00000102802	84935	0.000613449	0.00022229	291
362	NDUFB4	ENSG00000065518	4710	0.000613385	0.031841	149
363	PDE3A	ENSG00000172572	5139	0.000613279	0.00202887	254
364	IL7R	ENSG00000168685	3575	0.000612479	0.00165549	291
365	ADGRG3	ENSG00000182885	222487	0.000612338	0.000345194	300
366	PTMA	ENSG00000187514	5757	0.00061217	0.0302992	173
367	THEMIS	ENSG00000172673	387357	0.000611708	0.00250086	272
368	SIVA1	ENSG00000184990	10572	0.000611119	0.0397037	84
369	TRIM63	ENSG00000158022	84676	0.000608198	0.000728692	274
370	HEYL	ENSG00000163909	26508	0.000602612	0.00275055	272
371	CYSTM1	ENSG00000120306	84418	0.000602163	0.00646132	193
372	PSMB1	ENSG00000008018	5689	0.000601669	0.00402628	130
373	TAGLN2	ENSG00000158710	8407	0.000600734	0.0445952	72
374	SLC25A47	ENSG00000140107	283600	0.000600062	0.000363281	299
375	AFM	ENSG00000079557	173	0.000599988	0.00170733	270
376	GRIA2	ENSG00000120251	2891	0.000599555	9.68498e-05	300
377	MB	ENSG00000198125	4151	0.000598267	0.000598428	299
378	RPS25	ENSG00000118181	6230	0.000596748	6.24993e-05	243
379	XIRP1	ENSG00000168334	165904	0.000594883	0.000178779	300
380	BPI	ENSG00000101425	671	0.000594806	0.00144402	283
381	RNASE7	ENSG00000165799	84659	0.000593333	0.000153306	300
382	MIOX	ENSG00000100253	55586	0.000591681	0.000527839	263
383	ANGPTL3	ENSG00000132855	27329	0.000589875	0.00666789	155
384	SLC1A3	ENSG00000079215	6507	0.000589861	0.00547656	291
385	SLC4A4	ENSG00000080493	8671	0.000588888	0.0386055	138
386	SCGN	ENSG00000079689	10590	0.00058815	0.000478937	291
387	HNRNPA1	ENSG00000135486	3178	0.000584706	0.0128635	139
388	RPL5	ENSG00000122406	6125	0.000584072	0.00284928	213
389	IL6	ENSG00000136244	3569	0.000583828	0.00538605	299
390	INHBB	ENSG00000163083	3625	0.000581292	0.0144938	252
391	S1PR5	ENSG00000180739	53637	0.000580808	0.000964815	291
392	TPI1	ENSG00000111669	7167	0.000579956	0.00768711	207
393	HPD	ENSG00000158104	3242	0.000579739	0.000180001	243
394	CAPSL	ENSG00000152611	133690	0.000579539	0.000671897	282
395	PDZK1IP1	ENSG00000162366	10158	0.000578907	0.0053506	277
396	TRMT112	ENSG00000173113	51504	0.000577139	0.0468477	150
397	FAM3D	ENSG00000198643	131177	0.000572727	0.000503182	299
398	FFAR3	ENSG00000185897	2865	0.000572585	0.00055636	300
399	TXN	ENSG00000136810	7295	0.000572235	0.00323971	258
400	TIGIT	ENSG00000181847	201633	0.00057122	0.00323742	280
401	CA2	ENSG00000104267	760	0.000568942	0.031103	136
402	CTLA4	ENSG00000163599	1493	0.000566852	0.000661708	297
403	ICOS	ENSG00000163600	29851	0.000566391	0.00170913	291
404	FGFBP2	ENSG00000137441	83888	0.000566319	0.00147917	299
405	C11orf91	ENSG00000205177	100131378	0.00056352	0.014669	272
406	RPL31	ENSG00000071082	6160	0.000562192	0.0131141	123
407	LYVE1	ENSG00000133800	10894	0.000562191	0.00236523	291
408	UPK3B	ENSG00000243566	105375355	0.000561474	0.00202887	299
409	ERMN	ENSG00000136541	57471	0.000559906	0.00538532	299
410	NLRP3	ENSG00000162711	114548	0.000559587	0.00482454	265
411	CSNK2A3	ENSG00000254598	283106	0.000559319	0.01812	272
412	RPS13	ENSG00000110700	6207	0.000558869	0.00520159	259
413	APOB	ENSG00000084674	338	0.000557398	0.00119464	300
414	IGFBP1	ENSG00000146678	3484	0.000556755	0.00276655	300
415	GATM	ENSG00000171766	2628	0.000556512	0.00523091	282
416	APOD	ENSG00000189058	347	0.000556305	0.000675038	299
417	HAL	ENSG00000084110	3034	0.000556214	0.0031116	294
418	CCL22	ENSG00000102962	6367	0.000554791	0.000792781	300
419	TBX21	ENSG00000073861	30009	0.000554576	0.0163304	282
420	NAT8	ENSG00000144035	9027	0.000554463	0.00239562	195
421	FABP1	ENSG00000163586	2168	0.000553695	0.000820489	298
422	IL20	ENSG00000162891	50604	0.000553494	0.0021304	300
423	RPS23	ENSG00000186468	6228	0.000553317	0.00336043	277
424	APOA1	ENSG00000118137	335	0.000552898	0.00560383	299
425	EEF1G	ENSG00000254772	1937	0.000548993	0.0188654	42
426	HUS1B	ENSG00000188996	135458	0.000545786	0.00366465	291
427	CIMIP2B	ENSG00000215187	730112	0.000545541	0.00240743	291
428	TMEM71	ENSG00000165071	137835	0.000545396	0.020222	262
429	SDS	ENSG00000135094	10993	0.00054043	0.00464388	293
430	C10orf62	ENSG00000203942	414157	0.000539466	0.000362935	300
431	NPPC	ENSG00000163273	4880	0.00053841	0.00646132	280
432	CXCL10	ENSG00000169245	3627	0.000535945	0.0175279	299
433	CYP26A1	ENSG00000095596	1592	0.000535696	0.00357848	300
434	ULBP1	ENSG00000111981	80329	0.000535471	0.00174997	295
435	APCS	ENSG00000132703	325	0.000533441	0.00103962	300
436	CTSW	ENSG00000172543	1521	0.00053031	0.013928	283
437	ANKRD1	ENSG00000148677	27063	0.00052992	0.00147917	300
438	AQP4	ENSG00000171885	361	0.000529836	0.0214533	283
439	DEFB132	ENSG00000186458	400830	0.000529626	0.00170733	300
440	FHL5	ENSG00000112214	9457	0.00052957	0.00416005	292
441	MT-CO3	ENSG00000198938	4514	0.00052917	0.00488058	294
442	DYNLL1	ENSG00000088986	8655	0.000529055	0.0164992	181
443	RPS7	ENSG00000171863	6201	0.000526303	0.00254967	259
444	RPL13	ENSG00000167526	6137	0.000526089	0.026156	296
445	KLRF1	ENSG00000150045	51348	0.000525709	0.00371708	288
446	CYP4B1	ENSG00000142973	1580	0.000525635	0.00332731	299
447	SOST	ENSG00000167941	50964	0.000522971	0.0232597	270
448	NDUFB9	ENSG00000147684	4715	0.000522686	0.0371284	132
449	SCARA5	ENSG00000168079	286133	0.000522161	0.00399319	300
450	CD1B	ENSG00000158485	910	0.000521821	0.00353359	300
451	AHSG	ENSG00000145192	197	0.000521	0.00691516	300
452	RPL8	ENSG00000161016	6132	0.000520816	0.0031183	266
453	OVCA2	ENSG00000262664	124641	0.000520463	0.00701016	300
454	EGR4	ENSG00000135625	1961	0.000518495	0.0386413	270
455	SMOC1	ENSG00000198732	64093	0.000518277	0.00538532	295
456	RPL6	ENSG00000089009	6128	0.000518121	0.0296069	234
457	IRGM	ENSG00000237693	345611	0.000517886	0.00534196	300
458	RPS19	ENSG00000105372	6223	0.000517542	0.0133586	247
459	GALR2	ENSG00000182687	8811	0.000516374	0.00911204	299
460	SLCO1C1	ENSG00000139155	53919	0.000516042	0.00646132	300
461	GSTA3	ENSG00000174156	2940	0.000514148	0.00985195	300
462	CXCL1	ENSG00000163739	2919	0.000513047	0.0319011	280
463	TTR	ENSG00000118271	7276	0.000512748	0.0414466	300
464	PTH1R	ENSG00000160801	5745	0.000512704	0.0341562	203
465	HAO1	ENSG00000101323	54363	0.000512286	0.00593191	299
466	PRAP1	ENSG00000165828	118471	0.000511347	0.0118169	218
467	AMBP	ENSG00000106927	259	0.000509125	0.0125961	294
468	VPREB3	ENSG00000128218	29802	0.000508097	0.00911204	297
469	UBA52	ENSG00000221983	7311	0.000507851	0.013547	255
470	SFTPB	ENSG00000168878	6439	0.000507833	0.00651864	300
471	TMEM178B	ENSG00000261115	100507421	0.000506669	0.00534447	293
472	WDR38	ENSG00000136918	401551	0.000506551	0.00266888	300
473	CNDP1	ENSG00000150656	84735	0.000505688	0.00496023	299
474	LAMTOR5	ENSG00000134248	10542	0.000505287	0.0325923	236
475	CCN4	ENSG00000104415	8840	0.000504681	0.00673807	297
476	CFAP126	ENSG00000188931	257177	0.000503975	0.00651864	292
477	PDCD1	ENSG00000188389	5133	0.000502751	0.00728061	291
478	PCBP3	ENSG00000183570	54039	0.000502576	0.0411952	281
479	ADAMTS4	ENSG00000158859	9507	0.000502369	0.014669	299
480	COX4I1	ENSG00000131143	1327	0.000502203	0.0241566	233
481	HSD3B2	ENSG00000203859	3284	0.000502134	0.0207559	299
482	TPPP2	ENSG00000179636	122664	0.000501904	0.00440775	300
483	GK3	ENSG00000229894	2713	0.000501169	0.00884459	300
484	ANGPTL8	ENSG00000130173	55908	0.000500652	0.0160953	294
485	CLDN5	ENSG00000184113	7122	0.000500209	0.0348683	284
486	IL2RB	ENSG00000100385	3560	0.000499393	0.0419936	282
487	IVL	ENSG00000163207	3713	0.000496777	0.0037196	300
488	CXCR1	ENSG00000163464	3577	0.00049615	0.00538532	300
489	TNIP3	ENSG00000050730	79931	0.000494973	0.024691	297
490	C20orf141	ENSG00000258713	128653	0.000494633	0.00277065	300
491	DIO3	ENSG00000197406	1735	0.000493541	0.0151174	299
492	OXCT2	ENSG00000198754	64064	0.000493444	0.0407187	282
493	CHCHD2	ENSG00000106153	51142	0.000490096	0.0284448	191
494	TMEM100	ENSG00000166292	55273	0.000489847	0.0426708	284
495	UGT2B7	ENSG00000171234	7364	0.000488858	0.00988639	249
496	RPS14	ENSG00000164587	6208	0.000488634	0.00646132	280
497	ABCA8	ENSG00000141338	10351	0.000488147	0.013928	297
498	TXNDC17	ENSG00000129235	84817	0.000486657	0.0275281	168
499	OTOS	ENSG00000178602	150677	0.000485657	0.0178845	292
500	SERPINC1	ENSG00000117601	462	0.000484339	0.00921559	300
501	ADH1B	ENSG00000196616	125	0.000484159	0.0399987	299
502	CD8A	ENSG00000153563	925	0.000481206	0.0254665	291
503	MAG	ENSG00000105695	4099	0.00048002	0.0218783	291
504	CD177	ENSG00000204936	57126	0.000478956	0.032106	300
505	ERICH4	ENSG00000204978	100170765	0.000478402	0.0411952	218
506	GPR42	ENSG00000126251	2866	0.000477125	0.00880516	300
507	PLIN1	ENSG00000166819	5346	0.000477038	0.0408887	293
508	DGKI	ENSG00000157680	9162	0.000476428	0.0186647	293
509	MAT1A	ENSG00000151224	4143	0.000475206	0.0147612	299
510	TM4SF4	ENSG00000169903	7104	0.00047518	0.0209387	295
511	FTH1	ENSG00000167996	2495	0.000474384	0.0196233	297
512	NPHS2	ENSG00000116218	7827	0.000473314	0.016932	299
513	APOA2	ENSG00000158874	336	0.000473083	0.00945766	300
514	MYOCD	ENSG00000141052	93649	0.000472799	0.0226241	291
515	NLRP6	ENSG00000174885	171389	0.000472778	0.0109302	300
516	GCSAM	ENSG00000174500	257144	0.000468648	0.0272751	291
517	OAZ1	ENSG00000104904	4946	0.000468504	0.020559	213
518	APOBEC3A	ENSG00000128383	200315	0.000468353	0.0155879	291
519	MYL6	ENSG00000092841	4637	0.000468069	0.0340772	199
520	PAH	ENSG00000171759	5053	0.000467638	0.00427384	211
521	IL10	ENSG00000136634	3586	0.00046725	0.0493052	297
522	FOXL1	ENSG00000176678	2300	0.000467123	0.0247345	291
523	C11orf86	ENSG00000173237	254439	0.000466784	0.0268947	300
524	PI3	ENSG00000124102	5266	0.000466636	0.0386413	300
525	CXCR2	ENSG00000180871	3579	0.00046461	0.0095627	300
526	LHCGR	ENSG00000138039	3973	0.000461803	0.041186	299
527	KCNH8	ENSG00000183960	131096	0.000459978	0.0220349	300
528	CST9	ENSG00000173335	128822	0.000458653	0.0147658	296
529	BTNL8	ENSG00000113303	79908	0.000458546	0.0452271	299
530	IMPG1	ENSG00000112706	3617	0.000456082	0.0161469	300
531	PPP1R2C	ENSG00000102055	80316	0.000455588	0.0224806	300
532	RDH8	ENSG00000080511	50700	0.000455389	0.0178218	300
533	PPDPFL	ENSG00000168333	492307	0.00044924	0.0187335	300
534	NUTM2E	ENSG00000228570	283008	0.000447389	0.0269946	291
535	NHLH1	ENSG00000171786	4807	0.000447284	0.0398881	299
536	MYH7	ENSG00000092054	4625	0.000446931	0.0335479	300
537	UNC45B	ENSG00000141161	146862	0.0004467	0.0369184	296
538	ARPP21	ENSG00000172995	10777	0.000444582	0.0306801	300
539	FAM151A	ENSG00000162391	338094	0.000443409	0.0144938	150
540	CASQ2	ENSG00000118729	845	0.000441422	0.0348641	291
541	C10orf71	ENSG00000177354	118461	0.000441421	0.0356509	299
542	MTUS2	ENSG00000132938	23281	0.000440977	0.0454361	300
543	TMIGD1	ENSG00000182271	388364	0.00044	0.0180491	299
544	RPL14	ENSG00000188846	9045	0.000439277	0.0207024	231
545	MCEMP1	ENSG00000183019	199675	0.000437785	0.0377782	299
546	PDGFRA	ENSG00000134853	5156	0.0004372	0.0340772	291
547	CDH9	ENSG00000113100	1007	0.000435677	0.0396259	294
548	FAM170B	ENSG00000172538	170370	0.000432576	0.025453	300
549	KL	ENSG00000133116	9365	0.000432474	0.0411952	132
550	CIDEC	ENSG00000187288	63924	0.000432445	0.0332601	300
551	FAU	ENSG00000149806	2197	0.000430624	0.0199081	240
552	NCAM1	ENSG00000149294	4684	0.000430553	0.0372547	300
553	CFAP144	ENSG00000186973	440585	0.000430535	0.0348641	296
554	ADIG	ENSG00000182035	149685	0.000426774	0.0290403	300
555	RPS15	ENSG00000115268	6209	0.000418634	0.0292755	284
556	SERPINB5	ENSG00000206075	5268	0.000413839	0.0323152	300
557	MYBPC3	ENSG00000134571	4607	0.000406099	0.0452271	300
558	KCNIP4	ENSG00000185774	80333	0.000389745	0.0435486	300
